# Systems-level analysis identifies protein-RNA interactions contributing to autotrophy of *Clostridium autoethanogenum*

**DOI:** 10.64898/2025.12.18.695208

**Authors:** Angela Re, Gianfranco Michele Maria Politano, Kristina Reinmets, Alfredo Benso, Laurence Girbal, Muriel Cocaign-Bousquet, Kaspar Valgepea

## Abstract

Burning fossil fuels drives climate change with detrimental consequences on humankind while waste accumulation from increasing consumption threatens biosustainability globally. Gas fermentation enables to recycle carbon oxides (CO and CO_2_) from industrial waste gases and gasified waste into value-added products using gas-fermenting microbes, namely acetogens. However, our limited understanding of gene function and metabolic regulation is hindering rational engineering of acetogen cell factories. In this work, we identified, for the first time in acetogens, genome-wide protein-RNA interactions contributing to autotrophy in the model-acetogen *Clostridium autoethanogenum* by combining steady-state chemostat cultivation, functional genomics, and computational methods. We first detected limited and uncoupled transcriptional and translational regulation between autotrophy and heterotrophy. Rigorous mapping of genome-wide transcriptional architecture revealed both differential usage and signal strength of transcriptional start and termination sites between genes and growth substrates. We then used computational tools to reconstruct protein-RNA interactions for differentially regulated genes predicting 14 trans-acting regulatory RNA-binding proteins (RBPs) involved in post-transcriptional regulation and contributing to autotrophy. Most RBPs, two of which are translationally regulated, perform RNA modifications and regulate mRNA stability while others target translation-related genes. Our work provides valuable knowledge for metabolic engineering of acetogens and potentially contributes towards understanding primordial life on Earth.
