## Supplementary Table 11 for "Systems-level analysis identifies protein-RNA interactions contributing to autotrophy of *Clostridium autoethanogenum*"

### Sheet: Legend
Supplementary Table 11. Differential usage of transcription 3’ ends (T3Es) between autotrophy and heterotrophy.
The file reports T3E information grouped according to differential usage of T3Es between autotrophy and heterotrophy. The file contains multiple spreadsheets corresponding to the following T3E profiles: Syngas / Syngas & Fructose, genes featuring TISs detected in syngas and TIS detected both in syngas and fructose; Syngas & Fructose, genes featuring TISs detected both in syngas and fructose sampl…

### Sheet: Syngas | Syngas & Fructose
GeneID	Description	T3E
LAbrini_02825	aldo/keto reductase	646883+56_1_01;646883-118_1_11_cds
LAbrini_03025	antibiotic biosynthesis monooxygenase	690599+20_1_01;690599+126_3_01;690599-250_3_11_cds;690599-52_1_11_cds
LAbrini_03645	DegT/DnrJ/EryC1/StrS aminotransferase family protein	821669+48_1_01;821669-277_1_11_cds;821669-239_2_11_cds
LAbrini_03650	DegT/DnrJ/EryC1/StrS family aminotransferase	821669+48_1_01;821669-277_1_11_cds;821669-239_2_11_cds
LAbrini_03915	glucarate dehydratase	876835-25_2_11_cds;876835-8_2_01_cds;876835-4_3_11_cds
LAbrini_06410	acyltransferase family protein	1402552+87_1_01;1402552+174_2_11
LAbrini_06415	oligosaccharide repeat unit polymerase	1402552+87_1_01;1402552+174_2_11
LAbrini_06420	glycosyltransferase family 2 protein	1402552+87_1_01;1402552+174_2_11
LAbrini_06425	glycosyltransferase	1402552+87_1_01;1402552+174_2_11
LAbrini_06430	glycosyltransferase	1402552+87_1_01;1402552+174_2_11
LAbrini_06435	polysaccharide biosynthesis protein	1402552+87_1_01;1402552+174_2_11
LAbrini_07880	carbon starvation protein A	1705574+263_3_11;1705574-23_1_01_cds
LAbrini_07885	carbon starvation protein A	1707657+1_1_01;1707657-240_1_11_cds
LAbrini_08695	preprotein translocase subunit SecG	1890944+49_4_01;1890944-103_1_11_cds
LAbrini_09395	tetratricopeptide repeat protein	2037738+119_2_01;2037738-85_1_11_cds
LAbrini_09400	DUF4652 domain-containing protein	2037738+119_2_01;2037738-85_1_11_cds
LAbrini_11575	ABC transporter substrate-binding protein	2461001+71_4_01;2461001+77_1_11;2461001-116_1_11_cds
LAbrini_11925	hypothetical protein	2534598+76_3_01;2534598-304_3_11_cds
LAbrini_12385	ammonium transporter	2641018+39_1_01;2641018-675_4_11_cds
LAbrini_13800	O-acetylhomoserine aminocarboxypropyltransferase/cysteine synthase	2980537+144_2_01;2980537-625_4_11_cds;2980537-221_2_11_cds;2980537-110_1_11_cds
LAbrini_13950	response regulator transcription factor	3019056+282_1_01;3019056+313_1_11;3019056+318_1_11;3019056+401_3_11;3019056+466_1_11
LAbrini_13955	HAMP domain-containing histidine kinase	3019056+282_1_01;3019056+313_1_11;3019056+318_1_11;3019056+401_3_11;3019056+466_1_11
LAbrini_13960	hypothetical protein	3019056+282_1_01;3019056+313_1_11;3019056+318_1_11;3019056+401_3_11;3019056+466_1_11
LAbrini_13965	helicase-exonuclease AddAB subunit AddB	3019056+282_1_01;3019056+313_1_11;3019056+318_1_11;3019056+401_3_11;3019056+466_1_11
LAbrini_14040	APC family permease	3041663+25_1_11;3041663+89_1_01;3041663+92_2_01
LAbrini_14960	FmdE family protein	3245480+292_2_01;3245480-437_3_11_cds;3245480-98_1_01_cds;3245480-61_1_01_cds;3245480-49_1_11_cds
LAbrini_17145	BlaI/MecI/CopY family transcriptional regulator	3684843+20_1_11;3684843-107_2_01_cds
LAbrini_17150	M56 family metallopeptidase	3684843+20_1_11;3684843-107_2_01_cds
LAbrini_17205	bifunctional 2-keto-4-hydroxyglutarate aldolase/2-keto-3-deoxy-6-phosphogluconate aldolase	3697180+157_1_01;3697180-475_3_11_cds
LAbrini_18205	hypothetical protein	3933806+53_5_01;3933806-78_1_11_cds
LAbrini_19050	G1 family endopeptidase	4093712+61_3_01;4093712-21_3_11_cds
LAbrini_19515	GntR family transcriptional regulator	4195860+369_2_01;4195860-348_1_11_cds

### Sheet: Syngas & Fructose
GeneID	Description	T3E
LAbrini_00005	TOBE domain-containing protein	79+38_1_11;79+234_8_11
LAbrini_00115	hypothetical protein	21560+206_6_11
LAbrini_00120	rubredoxin	23192+56_1_11
LAbrini_00170	flavodoxin	28807+170_1_11;28807+173_1_11
LAbrini_00235	manganese catalase family protein	41761+75_4_11
LAbrini_00275	APC family permease	52808+263_2_11
LAbrini_00325	GntR family transcriptional regulator	64096+10_3_11
LAbrini_00360	sensor histidine kinase	69505+229_1_11
LAbrini_00390	nitroreductase family protein	77176+77_1_11;77176+128_1_11
LAbrini_00580	AEC family transporter	125706+838_2_11;125706+895_1_11;125706+1192_2_11
LAbrini_00590	dihydroxy-acid dehydratase	129650-151_1_11_cds
LAbrini_00615	PucR family transcriptional regulator ligand-binding domain-containing protein	137044+146_2_11
LAbrini_00620	aspartate aminotransferase family protein	138963+46_3_11
LAbrini_00955	hypothetical protein	205385+585_1_11;205385+589_1_11
LAbrini_00970	DUF4829 domain-containing protein	208905+163_1_11
LAbrini_00985	FAD-dependent oxidoreductase	211082+91_7_11
LAbrini_01130	urocanate hydratase	247056+162_3_11
LAbrini_01135	AAA family ATPase	249419-281_2_11_cds
LAbrini_01245	UDP-glucose 4-epimerase GalE	277118+74_1_11
LAbrini_01310	phage holin family protein	292599+147_1_11
LAbrini_01400	UvrD-helicase domain-containing protein	309507+170_2_11
LAbrini_01475	riboflavin synthase	322790+133_1_11
LAbrini_01480	bifunctional diaminohydroxyphosphoribosylaminopyrimidine deaminase/5-amino-6-(5-phosphoribosylamino)uracil reductase RibD	322790+133_1_11
LAbrini_01485	methyl-accepting chemotaxis protein	324961+339_1_11
LAbrini_01490	chemotaxis protein CheW	324961+339_1_11
LAbrini_01495	chemotaxis protein CheA	324961+339_1_11
LAbrini_01500	response regulator	324961+339_1_11
LAbrini_01535	metal ABC transporter substrate-binding protein	335642+111_1_11
LAbrini_01555	TIM barrel protein	339913+91_3_11
LAbrini_01560	efflux RND transporter periplasmic adaptor subunit	339913+91_3_11
LAbrini_01565	efflux RND transporter periplasmic adaptor subunit	339913+91_3_11
LAbrini_01570	DUF4430 domain-containing protein	339913+91_3_11
LAbrini_01575	cell wall-binding repeat-containing protein	339913+91_3_11
LAbrini_01580	DUF4430 domain-containing protein	339913+91_3_11
LAbrini_01585	ECF transporter S component	339913+91_3_11
LAbrini_01590	energy-coupling factor transporter ATPase	339913+91_3_11
LAbrini_01595	energy-coupling factor transporter transmembrane protein EcfT	339913+91_3_11
LAbrini_01650	2Fe-2S iron-sulfur cluster-binding protein	367522+98_1_11
LAbrini_01670	metallophosphoesterase	370989+174_5_11
LAbrini_01845	M20/M25/M40 family metallo-hydrolase	411364+218_1_11;411364+1635_2_11
LAbrini_01925	tRNA 2-thiouridine(34) synthase MnmA	434371+77_1_11;434371+81_1_11
LAbrini_01930	cysteine desulfurase NifS	434371+77_1_11;434371+81_1_11
LAbrini_01935	hypothetical protein	436821+117_3_11
LAbrini_01950	amino acid permease	440636-232_1_11_cds;440636-229_1_11_cds
LAbrini_01975	S-ribosylhomocysteine lyase	449504+415_1_11
LAbrini_02000	nitrogenase iron protein	454509+122_5_11
LAbrini_02085	pyridoxamine 5'-phosphate oxidase family protein	474613+156_4_11
LAbrini_02165	diaminopropionate ammonia-lyase	495667+7_1_11
LAbrini_02210	adenine deaminase	507268+104_1_11
LAbrini_02275	aminomethyl-transferring glycine dehydrogenase subunit GcvPB	527112+78_1_11;527112+81_2_11
LAbrini_02280	aminomethyl-transferring glycine dehydrogenase subunit GcvPA	527112+78_1_11;527112+81_2_11
LAbrini_02285	glycine cleavage system protein GcvH	527112+78_1_11;527112+81_2_11
LAbrini_02290	glycine cleavage system aminomethyltransferase GcvT	527112+78_1_11;527112+81_2_11
LAbrini_02420	methyl-accepting chemotaxis protein	563104+184_1_11
LAbrini_02445	dihydrofolate reductase	568207+118_1_11
LAbrini_02450	DUF2207 domain-containing protein	568207+118_1_11
LAbrini_02535	hypothetical protein	581477+51_1_11
LAbrini_02620	helix-turn-helix transcriptional regulator	604145+245_1_11
LAbrini_02625	DUF2975 domain-containing protein	604145+245_1_11
LAbrini_02630	hypothetical protein	604145+245_1_11
LAbrini_02655	NAD(P)-dependent alcohol dehydrogenase	609754+497_1_11
LAbrini_02660	sigma-54-dependent Fis family transcriptional regulator	611416+128_1_11
LAbrini_02680	metal-sensing transcriptional repressor	617876+5_1_11;617876+8_2_11
LAbrini_02915	ABC transporter substrate-binding protein	668815+83_1_11;668815+86_2_11
LAbrini_02920	ABC transporter permease	668815+83_1_11;668815+86_2_11
LAbrini_02925	ABC transporter ATP-binding protein	668815+83_1_11;668815+86_2_11
LAbrini_02930	thiaminase II	668815+83_1_11;668815+86_2_11
LAbrini_02935	tryptophan-rich sensory protein	672658+233_2_11
LAbrini_02990	hypothetical protein	685984-84_1_11_cds
LAbrini_03090	CDP-alcohol phosphatidyltransferase family protein	702411+210_2_11
LAbrini_03095	DUF5391 domain-containing protein	702411+210_2_11
LAbrini_03220	DUF2149 domain-containing protein	730710+471_6_11
LAbrini_03225	DUF2149 domain-containing protein	730710+471_6_11
LAbrini_03230	MotA/TolQ/ExbB proton channel family protein	730710+471_6_11
LAbrini_03340	cysteine hydrolase	761747+233_2_11
LAbrini_03345	MBL fold metallo-hydrolase	761747+233_2_11
LAbrini_03440	helix-turn-helix transcriptional regulator	779071+115_3_11
LAbrini_03500	AEC family transporter	788552+57_2_11;788552+174_1_11
LAbrini_03515	ABC transporter ATP-binding protein	791555-614_4_11_cds
LAbrini_03520	ABC transporter permease subunit	791555-614_4_11_cds
LAbrini_03525	ABC transporter substrate-binding protein	791555-614_4_11_cds
LAbrini_03715	permease	833944+135_1_11
LAbrini_03720	permease	833944+135_1_11
LAbrini_03740	MerR family transcriptional regulator	838455+134_1_11
LAbrini_03920	hypothetical protein	878412+104_1_11
LAbrini_03965	aspartyl-phosphate phosphatase Spo0E family protein	890350+241_1_11;890350+300_2_11;890350+303_1_11
LAbrini_04030	ATP-dependent helicase	902614+209_5_11
LAbrini_04035	hypothetical protein	902614+209_5_11
LAbrini_04065	aspartyl-phosphate phosphatase Spo0E family protein	910243+249_2_11;910243+253_1_11;910243+710_4_11
LAbrini_04100	P1 family peptidase	917307+190_5_11
LAbrini_04130	cell wall-binding repeat-containing protein	923429+171_1_11;923429+173_1_11
LAbrini_04170	alpha/beta hydrolase	930183+59_6_11
LAbrini_04175	MFS transporter	931470+135_1_11
LAbrini_04320	tryptophan transporter	959216+59_1_11;959216+171_2_11
LAbrini_04325	CBS domain-containing protein	960232+54_1_11;960232-86_1_11_cds
LAbrini_04330	hypothetical protein	960803+104_2_11;960803-74_4_11_cds
LAbrini_04350	phosphomannomutase/phosphoglucomutase	965466+124_3_11
LAbrini_04355	heavy metal translocating P-type ATPase	967703+256_7_11
LAbrini_04365	L%2CD-transpeptidase family protein	971141+199_1_11
LAbrini_04370	hypothetical protein	971141+199_1_11
LAbrini_04420	SH3 domain-containing protein	981013+233_2_11
LAbrini_04465	hypothetical protein	991913+127_5_11
LAbrini_04470	GNAT family N-acetyltransferase	991913+127_5_11
LAbrini_04475	glycosyl transferase	991913+127_5_11
LAbrini_04490	pyruvate:ferredoxin (flavodoxin) oxidoreductase	996751+128_1_11
LAbrini_04495	DUF3787 domain-containing protein	1000448+133_1_11
LAbrini_04530	TetR/AcrR family transcriptional regulator	1007468+30_1_11;1007468+36_1_11
LAbrini_04545	MFS transporter	1010769+270_6_11
LAbrini_04600	DUF421 domain-containing protein	1021768+19_2_11
LAbrini_04620	hypothetical protein	1025254+167_2_11;1025254+170_1_11
LAbrini_04665	hypothetical protein	1032993+102_1_11
LAbrini_04670	site-2 protease family protein	1034416+199_3_11
LAbrini_04675	hypothetical protein	1034416+199_3_11
LAbrini_04680	phosphodiester glycosidase family protein	1034416+199_3_11
LAbrini_04880	hypothetical protein	1082063+185_2_11;1082063-135_2_11_cds
LAbrini_04925	hypothetical protein	1094492-101_1_11_cds
LAbrini_04935	hypothetical protein	1099104+87_2_11
LAbrini_04965	flavodoxin family protein	1105119-68_2_11_cds
LAbrini_04970	DUF1097 domain-containing protein	1105119-68_2_11_cds
LAbrini_04975	phloretin hydrolase	1105119-68_2_11_cds
LAbrini_04980	FAD-binding protein	1105119-68_2_11_cds
LAbrini_04990	FAD-dependent oxidoreductase	1110154+24_1_11
LAbrini_05115	NAD-dependent malic enzyme	1139443+128_1_11;1139443-13_1_11_cds
LAbrini_05250	flavodoxin family protein	1173916+59_1_11
LAbrini_05255	hypothetical protein	1174921+144_5_11
LAbrini_05260	hypothetical protein	1175717+1592_1_11
LAbrini_05275	transglutaminase family protein	1177803+376_1_11
LAbrini_05285	hypothetical protein	1180402+114_1_11
LAbrini_05305	DUF1064 domain-containing protein	1182957+13_1_11
LAbrini_05350	hypothetical protein	1191144+339_1_11
LAbrini_05375	metal ABC transporter ATP-binding protein	1193867+240_1_11;1193867+392_5_11
LAbrini_05380	metal ABC transporter permease	1193867+240_1_11;1193867+392_5_11
LAbrini_05425	precorrin-6Y C5%2C15-methyltransferase (decarboxylating) subunit CbiT	1202314+6_1_11
LAbrini_05430	precorrin-6y C5%2C15-methyltransferase (decarboxylating) subunit CbiE	1202314+6_1_11
LAbrini_05435	cobalt-precorrin-5B (C(1))-methyltransferase CbiD	1202314+6_1_11
LAbrini_05440	precorrin-8X methylmutase	1202314+6_1_11
LAbrini_05445	nicotinate-nucleotide--dimethylbenzimidazole phosphoribosyltransferase	1202314+6_1_11
LAbrini_05535	alanine racemase	1228397+18_1_11
LAbrini_05600	helix-turn-helix transcriptional regulator	1242373-73_3_11_cds
LAbrini_05615	hypothetical protein	1244091+107_1_11
LAbrini_05705	epoxyqueuosine reductase	1255275+243_2_11
LAbrini_05775	aspartate kinase	1269634+103_1_11
LAbrini_05895	winged helix-turn-helix transcriptional regulator	1292036+85_3_11;1292036+90_3_11
LAbrini_05920	helicase-exonuclease AddAB subunit AddA	1296193+203_1_11
LAbrini_05955	hypothetical protein	1308253+442_2_11
LAbrini_06075	FAD-dependent oxidoreductase	1329872+1989_5_11
LAbrini_06110	spore coat protein	1339180+440_2_11
LAbrini_06115	hypothetical protein	1339180+440_2_11
LAbrini_06125	alpha/beta hydrolase	1341514+127_5_11
LAbrini_06190	MBL fold metallo-hydrolase	1355588+16_1_11
LAbrini_06195	D-aminoacyl-tRNA deacylase	1355588+16_1_11
LAbrini_06200	bifunctional (p)ppGpp synthetase/guanosine-3'%2C5'-bis(diphosphate) 3'-pyrophosphohydrolase	1355588+16_1_11
LAbrini_06210	DHH family phosphoesterase	1359592+89_5_11
LAbrini_06345	Rrf2 family transcriptional regulator	1387818+213_1_11;1387818+239_2_11;1387818+246_1_11
LAbrini_06455	aminotransferase class I/II-fold pyridoxal phosphate-dependent enzyme	1414396+73_2_11
LAbrini_06555	phenylalanine--tRNA ligase subunit alpha	1437792+81_2_11
LAbrini_06585	putative sporulation protein YtxC	1443923+546_4_11
LAbrini_06610	L%2CD-transpeptidase family protein	1445657+421_2_11
LAbrini_06640	class I SAM-dependent methyltransferase	1451416+106_1_11
LAbrini_06645	Hsp33 family molecular chaperone HslO	1451416+106_1_11
LAbrini_06680	TIGR03905 family TSCPD domain-containing protein	1457980+100_2_11
LAbrini_06695	hypothetical protein	1463356+100_3_11
LAbrini_07065	ABC transporter ATP-binding protein	1547263+81_1_11
LAbrini_07070	ABC transporter permease	1547263+81_1_11
LAbrini_07075	hypothetical protein	1549055+167_6_11
LAbrini_07110	hypothetical protein	1556488+90_1_11
LAbrini_07115	transcription elongation factor GreA	1556896+109_1_11
LAbrini_07130	cation diffusion facilitator family transporter	1560138+125_1_11
LAbrini_07135	DUF1858 domain-containing protein	1561205+121_1_11;1561205-11_1_11_cds
LAbrini_07140	DUF1858 domain-containing protein	1561487+29_1_11
LAbrini_07275	multidrug effflux MFS transporter	1587385+85_1_11
LAbrini_07285	YitT family protein	1589812+113_1_11
LAbrini_07310	Nramp family divalent metal transporter	1592765+75_1_11
LAbrini_07715	hypothetical protein	1663326+38_3_11
LAbrini_07720	NAD-dependent DNA ligase LigA	1663949+152_3_11;1663949-246_2_11_cds
LAbrini_07725	DNA helicase PcrA	1663949+152_3_11;1663949-246_2_11_cds
LAbrini_07750	YaiI/YqxD family protein	1672993-115_1_11_cds
LAbrini_07755	hypothetical protein	1672993-115_1_11_cds
LAbrini_07760	pyridoxamine 5'-phosphate oxidase family protein	1673897+28_1_11
LAbrini_07825	DNA-3-methyladenine glycosylase	1690106+584_1_11;1690106+592_2_11;1690106+634_1_11
LAbrini_07835	redox-sensing transcriptional repressor Rex	1693824+234_3_11;1693824+331_4_11
LAbrini_07860	3-hydroxyacyl-CoA dehydrogenase family protein	1701015+7_1_11;1701015+65_1_11
LAbrini_07865	thiamine-binding protein	1701015+7_1_11;1701015+65_1_11
LAbrini_07870	LytTR family DNA-binding domain-containing protein	1702627+18_1_11
LAbrini_07875	histidine kinase	1702627+18_1_11
LAbrini_07905	tRNA (adenosine(37)-N6)-threonylcarbamoyltransferase complex transferase subunit TsaD	1718010+184_1_11
LAbrini_07910	RusA family crossover junction endodeoxyribonuclease	1719482+204_2_11
LAbrini_07930	NAD(P)/FAD-dependent oxidoreductase	1722897+92_4_11
LAbrini_08030	universal stress protein	1745796+437_1_11;1745796+488_1_11
LAbrini_08100	hypothetical protein	1758612+194_1_11
LAbrini_08120	CPBP family intramembrane metalloprotease	1761378+260_2_11;1761378+264_1_11
LAbrini_08225	hypothetical protein	1786196+44_2_11
LAbrini_08340	phosphatase PAP2 family protein	1802877+218_1_11;1802877+220_1_11
LAbrini_08360	cyclic beta 1-2 glucan synthetase	1808327+173_1_11;1808327+175_1_11;1808327+282_6_11
LAbrini_08375	[FeFe] hydrogenase H-cluster radical SAM maturase HydE	1819997+102_3_11
LAbrini_08390	proline--tRNA ligase	1825949+321_1_11
LAbrini_08395	GxGYxYP family putative glycoside hydrolase	1827862+203_2_11;1827862+207_1_11;1827862+213_4_11;1827862+301_2_11;1827862+314_3_11
LAbrini_08745	N-acetylmuramoyl-L-alanine amidase	1902005+91_1_11;1902005+94_2_11
LAbrini_08760	hypothetical protein	1904883+117_1_11;1904883+122_1_11;1904883+164_2_11
LAbrini_08775	competence/damage-inducible protein A	1906989+12_1_11;1906989+76_1_11;1906989+79_2_11
LAbrini_08800	cysteine synthase A	1912085+80_4_11
LAbrini_08805	YihY/virulence factor BrkB family protein	1913567+250_1_11
LAbrini_08820	thioesterase	1916950+256_1_11
LAbrini_09005	ethanolamine utilization microcompartment protein EutM	1956721+31_3_11
LAbrini_09010	phosphate propanoyltransferase	1956721+31_3_11
LAbrini_09015	acetaldehyde dehydrogenase (acetylating)	1956721+31_3_11
LAbrini_09020	BMC domain-containing protein	1956721+31_3_11
LAbrini_09025	cupin domain-containing protein	1956721+31_3_11
LAbrini_09030	BMC domain-containing protein	1956721+31_3_11
LAbrini_09035	4Fe-4S dicluster domain-containing protein	1956721+31_3_11
LAbrini_09040	EutN/CcmL family microcompartment protein	1956721+31_3_11
LAbrini_09045	BMC domain-containing protein	1956721+31_3_11
LAbrini_09050	ethanolamine utilization protein EutJ	1956721+31_3_11
LAbrini_09055	ethanolamine utilization protein	1956721+31_3_11
LAbrini_09130	DedA family protein	1980363+20_2_11
LAbrini_09165	hypothetical protein	1988871+236_5_11
LAbrini_09195	hypothetical protein	1993521+367_2_11
LAbrini_09230	hypothetical protein	2001432+77_1_11
LAbrini_09235	recombinase family protein	2001432+77_1_11
LAbrini_09355	DUF4177 domain-containing protein	2029877+537_3_11
LAbrini_09440	fumarate hydratase	2046974+66_2_11
LAbrini_09695	DNA-directed RNA polymerase subunit beta'	2084015+104_1_11
LAbrini_09700	DNA-directed RNA polymerase subunit beta	2084015+104_1_11
LAbrini_09865	UDP-N-acetylmuramoyl-L-alanine--D-glutamate ligase	2119387+232_1_11
LAbrini_09890	hypothetical protein	2125336+177_1_11
LAbrini_09895	tRNA dihydrouridine synthase DusB	2125336+177_1_11
LAbrini_09900	type III pantothenate kinase	2125336+177_1_11
LAbrini_09980	nucleoside triphosphate pyrophosphohydrolase	2138470+18_1_11
LAbrini_09985	polysaccharide biosynthesis protein	2138470+18_1_11
LAbrini_10060	CPBP family intramembrane metalloprotease	2157967+241_1_11
LAbrini_10065	helix-turn-helix domain-containing protein	2157967+241_1_11
LAbrini_10075	hypothetical protein	2160620+986_8_11
LAbrini_10105	XRE family transcriptional regulator	2166702+30_1_11
LAbrini_10120	2'-5' RNA ligase family protein	2170714-113_3_11_cds
LAbrini_10155	asparagine--tRNA ligase	2177122+23_1_11;2177122+105_2_11
LAbrini_10175	selenium metabolism-associated LysR family transcriptional regulator	2180268+190_9_11
LAbrini_10670	HDIG domain-containing protein	2277042+127_1_11
LAbrini_10675	transcription repressor NadR	2277665+43_1_11;2277665-80_2_11_cds;2277665-77_1_11_cds
LAbrini_10680	UPF0182 family protein	2277665+43_1_11;2277665-80_2_11_cds;2277665-77_1_11_cds
LAbrini_11065	NUDIX domain-containing protein	2347165-31_2_11_cds
LAbrini_11070	hydrolase	2347165-31_2_11_cds
LAbrini_11080	hypothetical protein	2349396+92_1_11;2349396+218_3_11;2349396+239_1_11;2349396+241_1_11;2349396+268_7_11
LAbrini_11085	hypothetical protein	2349396+92_1_11;2349396+218_3_11;2349396+239_1_11;2349396+241_1_11;2349396+268_7_11
LAbrini_11105	GNAT family N-acetyltransferase	2354077+398_1_11
LAbrini_11175	alanine--glyoxylate aminotransferase family protein	2370524+575_4_11;2370524+654_1_11
LAbrini_11210	L-arabinose isomerase	2379588+203_5_11
LAbrini_11215	L-ribulose-5-phosphate 4-epimerase	2379588+203_5_11
LAbrini_11220	FGGY-family carbohydrate kinase	2379588+203_5_11
LAbrini_11310	cyclic-di-AMP receptor	2404900+110_1_11
LAbrini_11315	DNA polymerase III subunit delta'	2404900+110_1_11
LAbrini_11320	stage 0 sporulation family protein	2404900+110_1_11
LAbrini_11325	heavy-metal-associated domain-containing protein	2404900+110_1_11
LAbrini_11345	tRNA1(Val) (adenine(37)-N6)-methyltransferase	2409697+267_1_11
LAbrini_11350	16S rRNA (cytidine(1402)-2'-O)-methyltransferase	2409697+267_1_11
LAbrini_11405	polysaccharide deacetylase	2421148+173_1_11
LAbrini_11450	methionine--tRNA ligase	2429102+47_1_11
LAbrini_11505	anaerobic ribonucleoside triphosphate reductase	2439739+93_1_11;2439739+97_2_11
LAbrini_11510	anaerobic ribonucleoside-triphosphate reductase activating protein	2439739+93_1_11;2439739+97_2_11
LAbrini_11515	metalloregulator ArsR/SmtB family transcription factor	2439739+93_1_11;2439739+97_2_11
LAbrini_11520	MBL fold metallo-hydrolase	2443291+445_7_11
LAbrini_11525	N-acetylmuramoyl-L-alanine amidase	2444077-2_1_11_cds
LAbrini_11720	ZIP family metal transporter	2495317+43_1_11
LAbrini_11735	ribose 5-phosphate isomerase B	2497817+39_1_11
LAbrini_11870	ATP-dependent RecD-like DNA helicase	2518053+128_1_11;2518053+184_4_11;2518053+263_1_11
LAbrini_11875	hypothetical protein	2518053+128_1_11;2518053+184_4_11;2518053+263_1_11
LAbrini_11880	ComF family protein	2518053+128_1_11;2518053+184_4_11;2518053+263_1_11
LAbrini_11960	hypothetical protein	2542519+623_1_11
LAbrini_11965	DnaJ domain-containing protein	2542519+623_1_11
LAbrini_11970	DUF5685 family protein	2542519+623_1_11
LAbrini_11975	CYTH domain-containing protein	2542519+623_1_11
LAbrini_11995	nucleoside kinase	2547698+898_1_11;2547698+998_1_11;2547698+1000_4_11;2547698+1006_1_11;2547698+1008_4_11
LAbrini_12045	IclR family transcriptional regulator	2559890+26_1_11
LAbrini_12050	ATP-dependent sacrificial sulfur transferase LarE	2559890+26_1_11
LAbrini_12090	CDP-diacylglycerol--serine O-phosphatidyltransferase	2569961+65_10_11
LAbrini_12200	FHA domain-containing protein	2595364+35_1_11;2595364+125_4_11
LAbrini_12205	FtsW/RodA/SpoVE family cell cycle protein	2595364+35_1_11;2595364+125_4_11
LAbrini_12210	penicillin-binding transpeptidase domain-containing protein	2595364+35_1_11;2595364+125_4_11
LAbrini_12325	methyl-accepting chemotaxis protein	2626470+109_1_11
LAbrini_12415	class I SAM-dependent methyltransferase	2649676+89_1_11
LAbrini_12420	DEAD/DEAH box helicase	2650476+277_7_11
LAbrini_12520	collagen-like protein	2672151+104_2_11
LAbrini_12550	hypothetical protein	2679709+21_1_11;2679709+94_1_11
LAbrini_12555	SpoVR family protein	2680642+179_1_11
LAbrini_12560	sporulation protein YhbH	2680642+179_1_11
LAbrini_12565	PrkA family serine protein kinase	2680642+179_1_11
LAbrini_12615	MFS transporter	2698553+435_5_11
LAbrini_12635	GtrA family protein	2703574+84_1_11;2703574+87_2_11;2703574+606_1_11
LAbrini_12640	glycosyltransferase family 39 protein	2703574+84_1_11;2703574+87_2_11;2703574+606_1_11
LAbrini_12660	UTP--glucose-1-phosphate uridylyltransferase GalU	2711227+128_1_11
LAbrini_12665	glycosyltransferase family 39 protein	2711227+128_1_11
LAbrini_12730	pyridoxal phosphate-dependent aminotransferase	2726700+85_1_11
LAbrini_12735	LysM peptidoglycan-binding domain-containing protein	2728602+175_1_11
LAbrini_12775	protein kinase	2736011+398_1_11
LAbrini_12820	cell wall-binding repeat-containing protein	2745653-11_2_11_cds
LAbrini_12840	ATP-binding cassette domain-containing protein	2756094+121_1_11
LAbrini_12845	iron export ABC transporter permease subunit FetB	2756094+121_1_11
LAbrini_12885	P-II family nitrogen regulator	2765773+77_1_11
LAbrini_12890	P-II family nitrogen regulator	2765773+77_1_11
LAbrini_12895	nitrogenase molybdenum-iron protein alpha chain	2765773+77_1_11
LAbrini_12900	nitrogenase molybdenum-iron protein subunit beta	2765773+77_1_11
LAbrini_12915	homocitrate synthase	2774347+179_1_11
LAbrini_12920	homocitrate synthase	2774347+179_1_11
LAbrini_12980	SLAP domain-containing protein	2791797+75_1_11
LAbrini_13015	DUF1659 domain-containing protein	2799816+150_2_11;2799816+258_2_11
LAbrini_13020	DUF2922 domain-containing protein	2799816+150_2_11;2799816+258_2_11
LAbrini_13025	sigma-70 family RNA polymerase sigma factor	2800856+43_2_11
LAbrini_13030	sigma-70 family RNA polymerase sigma factor	2800856+43_2_11
LAbrini_13035	sugar transferase	2802882+33_1_11
LAbrini_13060	glycosyltransferase	2808719-170_3_11_cds
LAbrini_13065	DapH/DapD/GlmU-related protein	2808719-170_3_11_cds
LAbrini_13070	FdtA/QdtA family cupin domain-containing protein	2808719-170_3_11_cds
LAbrini_13075	DegT/DnrJ/EryC1/StrS family aminotransferase	2808719-170_3_11_cds
LAbrini_13080	oligosaccharide flippase family protein	2808719-170_3_11_cds
LAbrini_13085	glycosyltransferase	2808719-170_3_11_cds
LAbrini_13090	glycosyltransferase	2808719-170_3_11_cds
LAbrini_13135	glycosyltransferase family 4 protein	2827124+49_2_11
LAbrini_13140	hypothetical protein	2827124+49_2_11
LAbrini_13145	hypothetical protein	2827124+49_2_11
LAbrini_13150	asparagine synthase-related protein	2827124+49_2_11
LAbrini_13155	hypothetical protein	2827124+49_2_11
LAbrini_13160	UDP-N-acetylglucosamine 4%2C6-dehydratase (inverting)	2827124+49_2_11
LAbrini_13165	UDP-4-amino-4%2C6-dideoxy-N-acetyl-beta-L-altrosamine transaminase	2827124+49_2_11
LAbrini_13170	glycosyltransferase family protein	2827124+49_2_11
LAbrini_13175	GNAT family N-acetyltransferase	2827124+49_2_11
LAbrini_13180	pseudaminic acid synthase	2827124+49_2_11
LAbrini_13185	UDP-2%2C4-diacetamido-2%2C4%2C6-trideoxy-beta-L-altropyranose hydrolase	2827124+49_2_11
LAbrini_13190	oligosaccharide flippase family protein	2827124+49_2_11
LAbrini_13195	mannose-1-phosphate guanylyltransferase/mannose-6-phosphate isomerase	2827124+49_2_11
LAbrini_13280	cell wall-binding repeat-containing protein	2858153+122_5_11
LAbrini_13300	hypothetical protein	2862957+85_2_11
LAbrini_13305	zinc ribbon domain-containing protein	2862957+85_2_11
LAbrini_13310	hypothetical protein	2862957+85_2_11
LAbrini_13315	VWA domain-containing protein	2862957+85_2_11
LAbrini_13320	tubulin-like doman-containing protein	2862957+85_2_11
LAbrini_13325	hypothetical protein	2862957+85_2_11
LAbrini_13330	VWA domain-containing protein	2875646+234_1_11;2875646+331_4_11
LAbrini_13335	hypothetical protein	2877292+83_2_11
LAbrini_13370	ABC transporter substrate-binding protein	2884178-136_3_11_cds
LAbrini_13375	iron ABC transporter permease	2884178-136_3_11_cds
LAbrini_13380	heme ABC transporter ATP-binding protein	2884178-136_3_11_cds
LAbrini_13475	PC4/YdbC family ssDNA-binding protein	2906721+415_1_11
LAbrini_13480	penicillin-binding transpeptidase domain-containing protein	2906721+415_1_11
LAbrini_13485	methyl-accepting chemotaxis protein	2909425+33_1_11
LAbrini_13545	YtxH domain-containing protein	2921826+332_1_11
LAbrini_13565	polysaccharide deacetylase	2927854+91_2_11
LAbrini_13610	amidohydrolase	2940932+341_3_11
LAbrini_13615	ATP-binding cassette domain-containing protein	2940932+341_3_11
LAbrini_13620	ABC transporter permease	2940932+341_3_11
LAbrini_13625	MetQ/NlpA family ABC transporter substrate-binding protein	2940932+341_3_11
LAbrini_13645	dihydropteroate synthase	2946258+137_1_11;2946258-291_1_11_cds
LAbrini_13715	ABC transporter permease	2962106+180_2_11;2962106+189_1_11
LAbrini_13720	ABC transporter permease	2962106+180_2_11;2962106+189_1_11
LAbrini_13725	ABC transporter ATP-binding protein	2962106+180_2_11;2962106+189_1_11
LAbrini_13805	homocysteine S-methyltransferase family protein	2982852+127_5_11
LAbrini_13855	hypothetical protein	2993572-74_1_11_cds
LAbrini_13930	acyltransferase	3013794+175_1_11
LAbrini_14045	hypothetical protein	3043911+89_2_11
LAbrini_14050	ACT domain-containing protein	3044397+24_1_11;3044397+34_1_11
LAbrini_14230	hypothetical protein	3078505-49_3_11_cds
LAbrini_14255	helix-turn-helix domain-containing protein	3083854+333_6_11;3083854-50_1_11_cds
LAbrini_14345	hydroxylamine reductase	3104281+192_2_11
LAbrini_14485	tRNA (N(6)-L-threonylcarbamoyladenosine(37)-C(2))-methylthiotransferase MtaB	3139028+145_1_11
LAbrini_14490	histidine triad nucleotide-binding protein	3139028+145_1_11
LAbrini_14570	hypothetical protein	3155848+101_4_11
LAbrini_14630	hypothetical protein	3167853+29_2_11
LAbrini_14640	hypothetical protein	3169373+140_2_11
LAbrini_14675	prolipoprotein diacylglyceryl transferase	3176627+511_11_11
LAbrini_14680	trypsin-like peptidase domain-containing protein	3177947+95_1_11
LAbrini_14700	hypothetical protein	3183260+243_1_11;3183260+245_1_11
LAbrini_14905	sodium:proton antiporter	3229136-21_1_11_cds
LAbrini_15005	FAD-dependent oxidoreductase	3257342+23_1_11
LAbrini_15010	4Fe-4S dicluster domain-containing protein	3257342+23_1_11
LAbrini_15015	anaerobic carbon-monoxide dehydrogenase catalytic subunit	3257342+23_1_11
LAbrini_15095	arginine deiminase	3281074+44_1_11
LAbrini_15125	undecaprenyldiphospho-muramoylpentapeptide beta-N-acetylglucosaminyltransferase	3289433+476_1_11;3289433+564_1_11
LAbrini_15145	aminotransferase class IV	3296287+101_1_11
LAbrini_15280	flagellin protein	3320951+154_1_11
LAbrini_15290	glycosyltransferase	3322822+25_1_11
LAbrini_15295	methyltransferase domain-containing protein	3322822+25_1_11
LAbrini_15300	DUF2920 family protein	3322822+25_1_11
LAbrini_15315	carbon storage regulator	3330551-120_3_11_cds
LAbrini_15380	IS66 family insertion sequence element accessory protein TnpB	3343910+194_1_11
LAbrini_15385	IS66 family insertion sequence element accessory protein TnpB	3343910+194_1_11
LAbrini_15475	YjfB family protein	3358392-80_1_11_cds
LAbrini_15480	hypothetical protein	3358392-80_1_11_cds
LAbrini_15535	methyl-accepting chemotaxis protein	3372352+92_1_11
LAbrini_15605	flagellar hook-basal body complex protein	3385741+68_1_11
LAbrini_15610	flagellar FlbD family protein	3386995+69_1_11
LAbrini_15615	flagellar basal body-associated FliL family protein	3387255+83_1_11
LAbrini_15620	flagellar biosynthetic protein FliO	3387255+83_1_11
LAbrini_15625	flagellar type III secretion system pore protein FliP	3387255+83_1_11
LAbrini_15630	flagellar biosynthesis protein FliQ	3387255+83_1_11
LAbrini_15635	fused FliR family export protein/FlhB family type III secretion system protein	3387255+83_1_11
LAbrini_15640	flagellar biosynthesis protein FlhA	3387255+83_1_11
LAbrini_15645	flagellar biosynthesis protein FlhF	3387255+83_1_11
LAbrini_15650	MinD/ParA family protein	3387255+83_1_11
LAbrini_15655	flagellar brake domain-containing protein	3387255+83_1_11
LAbrini_15660	FliA/WhiG family RNA polymerase sigma factor	3387255+83_1_11
LAbrini_15665	hypothetical protein	3387255+83_1_11
LAbrini_15670	hypothetical protein	3387255+83_1_11
LAbrini_15675	flagellar hook-basal body complex protein	3387255+83_1_11
LAbrini_15680	flagellar hook-basal body complex protein	3387255+83_1_11
LAbrini_15740	UDP-N-acetylmuramoyl-L-alanyl-D-glutamate--2%2C6-diaminopimelate ligase	3414290+74_3_11;3414290-44_4_11_cds
LAbrini_15755	stage V sporulation protein E	3418566+264_9_11
LAbrini_15845	nitroreductase family protein	3434278+226_2_11
LAbrini_15950	aminopeptidase P family protein	3450483+67_1_11
LAbrini_15965	stage III sporulation protein AA	3453014+116_2_11
LAbrini_15970	stage III sporulation protein SpoIIIAB	3453014+116_2_11
LAbrini_15975	stage III sporulation protein AC	3453014+116_2_11
LAbrini_15980	stage III sporulation protein AD	3453014+116_2_11
LAbrini_15985	stage III sporulation protein AE	3453014+116_2_11
LAbrini_15990	stage III sporulation protein AF	3453014+116_2_11
LAbrini_15995	stage III sporulation protein AG	3453014+116_2_11
LAbrini_16000	SpoIIIAH-like family protein	3453014+116_2_11
LAbrini_16075	stage II sporulation protein M	3470769+9_1_11
LAbrini_16120	hypothetical protein	3479588+94_2_11
LAbrini_16170	DUF4397 domain-containing protein	3487714+208_1_11
LAbrini_16275	DegV family protein	3512654+159_1_11
LAbrini_16370	glycyl-radical enzyme activating protein	3530731-76_2_11_cds
LAbrini_16805	phosphate acyltransferase PlsX	3615493+128_1_11
LAbrini_16860	ribosome maturation factor RimM	3626085+139_1_11
LAbrini_16865	tRNA (guanosine(37)-N1)-methyltransferase TrmD	3626085+139_1_11
LAbrini_16905	DNA-processing protein DprA	3632513+16_1_11
LAbrini_17035	DNA translocase FtsK	3659000-34_2_11_cds
LAbrini_17040	30S ribosomal protein S12 methylthiotransferase RimO	3659000-34_2_11_cds
LAbrini_17045	CDP-diacylglycerol--glycerol-3-phosphate 3-phosphatidyltransferase	3659000-34_2_11_cds
LAbrini_17080	pyridoxal phosphate-dependent aminotransferase	3669417+22_1_11
LAbrini_17100	hypothetical protein	3673067+1744_1_11
LAbrini_17125	nicotinate phosphoribosyltransferase	3679363-349_2_11_cds
LAbrini_17130	thiamine phosphate synthase	3681011+134_1_11
LAbrini_17200	IclR family transcriptional regulator	3696311+82_3_11
LAbrini_17360	FadR family transcriptional regulator	3727744+12_1_11
LAbrini_17615	AAA family ATPase	3780738+384_1_11;3780738+436_4_11
LAbrini_17620	restriction endonuclease-like protein	3780738+384_1_11;3780738+436_4_11
LAbrini_17670	hypothetical protein	3792019+6_2_11
LAbrini_17675	hypothetical protein	3792019+6_2_11
LAbrini_17680	DNA repair exonuclease	3792019+6_2_11
LAbrini_17685	AAA family ATPase	3792019+6_2_11
LAbrini_17805	VanW family protein	3825356+238_1_11
LAbrini_17870	GGDEF and EAL domain-containing protein	3848720+46_3_11
LAbrini_17875	methyl-accepting chemotaxis protein	3848720+46_3_11
LAbrini_17885	IclR family transcriptional regulator	3854508+86_3_11
LAbrini_17890	hydroxymethylglutaryl-CoA synthase	3855542+170_1_11
LAbrini_17895	thiolase family protein	3855542+170_1_11
LAbrini_17900	zinc ribbon domain-containing protein	3855542+170_1_11
LAbrini_17935	DUF6198 family protein	3866133+153_3_11
LAbrini_17945	helix-turn-helix transcriptional regulator	3868095+1203_1_11
LAbrini_18065	hypothetical protein	3898564+132_1_11
LAbrini_18185	ABC transporter permease	3929462+557_4_11
LAbrini_18190	ABC transporter permease	3929462+557_4_11
LAbrini_18195	efflux RND transporter periplasmic adaptor subunit	3929462+557_4_11
LAbrini_18200	MarR family transcriptional regulator	3929462+557_4_11
LAbrini_18275	MarR family transcriptional regulator	3947972+142_1_11
LAbrini_18280	arsenite methyltransferase	3947972+142_1_11
LAbrini_18285	GNAT family N-acetyltransferase	3947972+142_1_11
LAbrini_18295	C-GCAxxG-C-C family protein	3950445+614_1_11
LAbrini_18325	hypothetical protein	3955114-25_2_11_cds
LAbrini_18380	sigma-70 family RNA polymerase sigma factor	3962923+101_4_11
LAbrini_18385	DUF4367 domain-containing protein	3962923+101_4_11
LAbrini_18395	L%2CD-transpeptidase/peptidoglycan binding protein	3966046-612_1_11_cds
LAbrini_18470	PadR family transcriptional regulator	3986489+67_2_11
LAbrini_18475	flavodoxin family protein	3986489+67_2_11
LAbrini_18480	hypothetical protein	3986489+67_2_11
LAbrini_18485	anthranilate synthase component I	3988848-67_4_11_cds
LAbrini_18490	aminodeoxychorismate/anthranilate synthase component II	3988848-67_4_11_cds
LAbrini_18495	anthranilate phosphoribosyltransferase	3988848-67_4_11_cds
LAbrini_18500	indole-3-glycerol phosphate synthase TrpC	3988848-67_4_11_cds
LAbrini_18505	phosphoribosylanthranilate isomerase	3988848-67_4_11_cds
LAbrini_18510	tryptophan synthase subunit beta	3988848-67_4_11_cds
LAbrini_18515	tryptophan synthase subunit alpha	3988848-67_4_11_cds
LAbrini_18770	DUF4433 domain-containing protein	4046330+5_1_11
LAbrini_18775	hypothetical protein	4046744+194_2_11
LAbrini_18780	hypothetical protein	4046744+194_2_11
LAbrini_18810	hypothetical protein	4054660+211_1_11;4054660+242_1_11
LAbrini_19000	DUF1858 domain-containing protein	4084685+13_1_11
LAbrini_19010	cell wall-binding repeat-containing protein	4085921+292_1_11
LAbrini_19145	4Fe-4S dicluster domain-containing protein	4112853+120_2_11
LAbrini_19150	[FeFe] hydrogenase%2C group A	4112853+120_2_11
LAbrini_19185	RluA family pseudouridine synthase	4122050+204_3_11
LAbrini_19190	polysaccharide biosynthesis protein	4122050+204_3_11
LAbrini_19325	L-2-amino-thiazoline-4-carboxylic acid hydrolase	4150852+254_1_11
LAbrini_19335	LysR family transcriptional regulator	4152996+232_2_11
LAbrini_19380	hypothetical protein	4163356+30_2_11
LAbrini_19495	SH3 domain-containing protein	4188986+126_1_11
LAbrini_19550	deoxyribose-phosphate aldolase	4202377+88_1_11
LAbrini_19565	SatD family protein	4205828+966_1_11;4205828+1126_2_11
LAbrini_19615	HEPN domain-containing protein	4216655+346_3_11
LAbrini_19650	GDSL-type esterase/lipase family protein	4223959+76_1_11
LAbrini_19720	FAD-dependent oxidoreductase	4237533+114_6_11
LAbrini_19725	recombinase family protein	4237533+114_6_11
LAbrini_20000	hypothetical protein	4298734-49_3_11_cds
LAbrini_20015	LysE family transporter	4300725+91_3_11
LAbrini_20105	gamma-glutamyltransferase	4325849+156_1_11
LAbrini_20175	hypothetical protein	4342819+103_2_11

### Sheet: Fructose | Syngas | Syngas & Fr
GeneID	Description	T3E
LAbrini_00690	1-phosphofructokinase	154020+380_3_01;154020-640_1_10_cds;154020-555_2_11_cds;154020-400_1_11_cds
LAbrini_00695	DeoR/GlpR family DNA-binding transcription regulator	154020+380_3_01;154020-640_1_10_cds;154020-555_2_11_cds;154020-400_1_11_cds
LAbrini_13905	gamma carbonic anhydrase family protein	3006963+36_1_01;3006963-145_2_11_cds;3006963-71_1_10_cds

### Sheet: Fructose | Syngas & Fructose
GeneID	Description	T3E
LAbrini_00140	NAD(+) diphosphatase	25221+729_1_10;25221+736_2_11
LAbrini_01855	sigma-54-dependent Fis family transcriptional regulator	414406+169_4_11;414406-40_1_10_cds
LAbrini_01860	ClC family H(+)/Cl(-) exchange transporter	414406+169_4_11;414406-40_1_10_cds
LAbrini_02180	FAD binding domain-containing protein	499436+172_2_11;499436+217_3_10
LAbrini_02185	(2Fe-2S)-binding protein	499436+172_2_11;499436+217_3_10
LAbrini_02190	xanthine dehydrogenase family protein molybdopterin-binding subunit	499436+172_2_11;499436+217_3_10
LAbrini_02195	selenium-dependent xanthine dehydrogenase	499436+172_2_11;499436+217_3_10
LAbrini_02700	PadR family transcriptional regulator	621579+1157_1_11;621579+1207_1_10
LAbrini_02705	DegV family protein	621579+1157_1_11;621579+1207_1_10
LAbrini_02735	hypothetical protein	629842+88_3_10;629842-76_2_11_cds
LAbrini_03620	asparagine synthase (glutamine-hydrolyzing)	814161+397_3_10;814161-472_1_11_cds;814161-378_1_11_cds;814161-266_1_11_cds;814161-220_1_10_cds
LAbrini_04090	EAL domain-containing protein	913776+1098_1_11;913776-1722_2_10_cds;913776-1716_1_10_cds
LAbrini_04535	PLP-dependent aminotransferase family protein	1008260+95_1_10;1008260+202_2_11
LAbrini_04540	aspartate/glutamate racemase family protein	1008260+95_1_10;1008260+202_2_11
LAbrini_05385	cob(I)yrinic acid a%2Cc-diamide adenosyltransferase	1195759+19_1_11;1195759+87_2_10
LAbrini_05490	energy-coupling factor ABC transporter ATP-binding protein	1216103+292_3_10;1216103-528_1_11_cds
LAbrini_05495	energy-coupling factor transporter transmembrane protein EcfT	1216103+292_3_10;1216103-528_1_11_cds
LAbrini_06175	aspartate--tRNA ligase	1350505+193_1_11;1350505+195_1_11;1350505+197_1_11;1350505+230_1_10;1350505+233_3_11
LAbrini_06180	histidine--tRNA ligase	1350505+193_1_11;1350505+195_1_11;1350505+197_1_11;1350505+230_1_10;1350505+233_3_11
LAbrini_08080	MOSC domain-containing protein	1754263+286_1_10;1754263-116_2_11_cds
LAbrini_08345	sugar-phosphatase	1804259+246_3_10;1804259-40_1_11_cds
LAbrini_09665	30S ribosomal protein S10	2078538+66_2_11;2078538-113_1_10_cds
LAbrini_09880	lysine--tRNA ligase	2123159+278_1_10;2123159-194_2_11_cds
LAbrini_09885	transcription elongation factor GreA	2123159+278_1_10;2123159-194_2_11_cds
LAbrini_11245	sugar ABC transporter ATP-binding protein	2389788+472_1_10;2389788+475_1_11;2389788+551_1_11
LAbrini_11250	ribose ABC transporter permease	2389788+472_1_10;2389788+475_1_11;2389788+551_1_11
LAbrini_12015	nicotinate-nucleotide pyrophosphorylase	2553827+61_1_11;2553827-76_1_10_cds
LAbrini_12020	molybdopterin-binding protein	2553827+61_1_11;2553827-76_1_10_cds
LAbrini_12025	fumarylacetoacetate hydrolase family protein	2553827+61_1_11;2553827-76_1_10_cds
LAbrini_12115	YgiQ family radical SAM protein	2574281+63_1_11;2574281+66_2_10
LAbrini_12825	type II toxin-antitoxin system MqsA family antitoxin	2746881+21_1_10;2746881-83_3_11_cds
LAbrini_13205	glucose-1-phosphate thymidylyltransferase RfbA	2843182+279_1_11;2843182+282_1_11;2843182+286_1_10
LAbrini_13210	dTDP-4-dehydrorhamnose reductase	2843182+279_1_11;2843182+282_1_11;2843182+286_1_10
LAbrini_13215	dTDP-4-dehydrorhamnose 3%2C5-epimerase	2843182+279_1_11;2843182+282_1_11;2843182+286_1_10
LAbrini_13570	type 1 glutamine amidotransferase	2929514+74_2_10;2929514+191_2_11
LAbrini_13575	Mur ligase family protein	2929514+74_2_10;2929514+191_2_11
LAbrini_13585	undecaprenyl-diphosphate phosphatase	2933991+265_2_10;2933991+268_1_11
LAbrini_13940	NfeD family protein	3017117+85_1_11;3017117+88_2_11;3017117-295_3_10_cds
LAbrini_13945	SPFH/Band 7/PHB domain protein	3017117+85_1_11;3017117+88_2_11;3017117-295_3_10_cds
LAbrini_14885	serine hydrolase	3224107+63_2_10;3224107+185_3_11
LAbrini_16915	GTP-sensing pleiotropic transcriptional regulator CodY	3636151-763_1_11_cds;3636151-309_1_11_cds;3636151-293_1_11_cds;3636151-287_1_11_cds;3636151-67_1_10_cds;3636151-40_1_11_cds;3636151-35_1_10_cds
LAbrini_17955	FGGY family carbohydrate kinase	3869794+635_2_11;3869794+638_1_11;3869794+677_1_10;3869794+714_1_11
LAbrini_18175	zinc ribbon domain-containing protein	3928119-140_1_11_cds;3928119-7_1_10_cds
LAbrini_18180	nitroreductase family protein	3928119-140_1_11_cds;3928119-7_1_10_cds
LAbrini_18400	diguanylate cyclase	3967928+32_1_10;3967928+101_3_11
LAbrini_18405	hypothetical protein	3967928+32_1_10;3967928+101_3_11
LAbrini_20005	response regulator	4299287+49_1_10;4299287-19_1_11_cds
LAbrini_20010	chemotaxis protein CheX	4299287+49_1_10;4299287-19_1_11_cds

### Sheet: Fructose | Syngas
GeneID	Description	T3E
LAbrini_03910	gluconate:H+ symporter	875091+75_4_01;875091-91_1_10_cds;875091-70_1_10_cds
LAbrini_09085	PadR family transcriptional regulator	1971235+29_1_01;1971235-46_1_10_cds
LAbrini_09090	hypothetical protein	1971235+29_1_01;1971235-46_1_10_cds
LAbrini_10880	virulence RhuM family protein	2315848+388_1_01;2315848-305_2_10_cds
LAbrini_16430	acetaldehyde dehydrogenase (acetylating)	3541040+31_2_01;3541040+34_1_10
LAbrini_16435	phosphate propanoyltransferase	3541040+31_2_01;3541040+34_1_10
LAbrini_16440	ethanolamine utilization microcompartment protein EutM	3541040+31_2_01;3541040+34_1_10

### Sheet: Fructose
GeneID	Description	T3E
LAbrini_01185	electron transfer flavoprotein subunit beta/FixA family protein	265495+122_1_10
LAbrini_01190	nickel-dependent lactate racemase	265495+122_1_10
LAbrini_01195	L-lactate permease	265495+122_1_10
LAbrini_01805	multidrug resistance efflux transporter family protein	402302-42_1_10_cds
LAbrini_02575	hypothetical protein	592883-112_1_10_cds
LAbrini_02595	cell wall-binding repeat-containing protein	597296+80_4_10
LAbrini_02940	LysR family transcriptional regulator	673315+413_1_10
LAbrini_03530	NDP-sugar synthase	794504+36_5_10
LAbrini_03535	glycosyltransferase family 4 protein	794504+36_5_10
LAbrini_03540	glycosyltransferase	794504+36_5_10
LAbrini_03760	tyrosine-type recombinase/integrase	841002+110_1_10
LAbrini_03770	HAMP domain-containing histidine kinase	843521+1938_3_10
LAbrini_03775	response regulator transcription factor	843521+1938_3_10
LAbrini_03780	ABC transporter permease subunit	843521+1938_3_10
LAbrini_03785	ABC transporter ATP-binding protein	843521+1938_3_10
LAbrini_04110	hypothetical protein	919108+157_3_10;919108+170_2_10
LAbrini_04585	permease	1019809+339_2_10
LAbrini_04625	response regulator transcription factor	1025927+445_5_10
LAbrini_04630	cell wall metabolism sensor histidine kinase WalK	1025927+445_5_10
LAbrini_04635	SHOCT domain-containing protein	1025927+445_5_10
LAbrini_04640	4Fe-4S binding protein	1025927+445_5_10
LAbrini_04760	protease complex subunit PrcB family protein	1053079+20_1_10
LAbrini_04890	HAMP domain-containing histidine kinase	1084547+185_7_10
LAbrini_04895	response regulator transcription factor	1084547+185_7_10
LAbrini_04900	ABC transporter permease	1084547+185_7_10
LAbrini_04905	ABC transporter ATP-binding protein	1084547+185_7_10
LAbrini_05245	helix-turn-helix domain-containing protein	1172162-21_3_10_cds
LAbrini_05940	cobalt transporter CbiM	1304900-53_2_10_cds
LAbrini_05995	sulfite exporter TauE/SafE family protein	1315902+29_1_10
LAbrini_06000	DUF1634 domain-containing protein	1315902+29_1_10
LAbrini_06025	lecithin retinol acyltransferase family protein	1321438-220_1_10_cds
LAbrini_07425	YvrJ family protein	1617231-14_1_10_cds
LAbrini_07655	metallophosphoesterase	1650407+80_1_10
LAbrini_07660	XTP/dITP diphosphatase	1650407+80_1_10
LAbrini_07665	ribonuclease PH	1650407+80_1_10
LAbrini_07670	AIR synthase family protein	1650407+80_1_10
LAbrini_07740	lytic transglycosylase domain-containing protein	1670000+298_1_10
LAbrini_07840	ABC-F family ATP-binding cassette domain-containing protein	1694877+87_2_10;1694877-47_1_10_cds
LAbrini_08290	HD domain-containing protein	1795072-304_1_10_cds
LAbrini_08295	tRNA (adenosine(37)-N6)-threonylcarbamoyltransferase complex ATPase subunit type 1 TsaE	1795072-304_1_10_cds
LAbrini_08300	tRNA (adenosine(37)-N6)-threonylcarbamoyltransferase complex dimerization subunit type 1 TsaB	1795072-304_1_10_cds
LAbrini_08305	ribosomal protein S18-alanine N-acetyltransferase	1795072-304_1_10_cds
LAbrini_08565	penicillin-binding transpeptidase domain-containing protein	1861468+215_3_10
LAbrini_08730	RNA polymerase factor sigma-54	1898558+135_5_10
LAbrini_09410	hypothetical protein	2041716+177_2_10
LAbrini_09415	[citrate (pro-3S)-lyase] ligase	2041716+177_2_10
LAbrini_09420	citrate lyase subunit alpha	2041716+177_2_10
LAbrini_09500	tRNA pseudouridine(38-40) synthase TruA	2060539+97_3_10
LAbrini_09505	energy-coupling factor transporter transmembrane protein EcfT	2060539+97_3_10
LAbrini_09510	energy-coupling factor transporter ATPase	2060539+97_3_10
LAbrini_09515	energy-coupling factor transporter ATPase	2060539+97_3_10
LAbrini_09755	RNA polymerase sporulation sigma factor SigH	2096649-37_2_10_cds
LAbrini_09790	DUF1573 domain-containing protein	2103242-128_1_10_cds;2103242-122_1_10_cds
LAbrini_10140	CxxH/CxxC protein	2174043+75_1_10
LAbrini_11690	transcription termination factor Rho	2489614-11_2_10_cds
LAbrini_12620	HAMP domain-containing histidine kinase	2700297+19_1_10;2700297+92_1_10;2700297+248_3_10
LAbrini_12625	response regulator transcription factor	2700297+19_1_10;2700297+92_1_10;2700297+248_3_10
LAbrini_12720	GntR family transcriptional regulator	2724608-226_3_10_cds
LAbrini_12725	DUF1648 domain-containing protein	2724608-226_3_10_cds
LAbrini_14470	molecular chaperone DnaJ	3135789+28_1_10
LAbrini_14610	C4-type zinc ribbon domain-containing protein	3164047+126_1_10
LAbrini_14635	DUF1653 domain-containing protein	3168632-241_3_10_cds
LAbrini_15320	flagellin	3330962+678_1_10
LAbrini_15460	SDR family NAD(P)-dependent oxidoreductase	3354444+87_4_10
LAbrini_15490	DUF5050 domain-containing protein	3361676-67_4_10_cds
LAbrini_15700	hypothetical protein	3404609-69_1_10_cds;3404609-67_1_10_cds
LAbrini_15945	hypothetical protein	3449756+19_1_10
LAbrini_17140	methyl-accepting chemotaxis protein	3682572-43_1_10_cds
LAbrini_17335	methyl-accepting chemotaxis protein	3721138+63_5_10
LAbrini_18075	MarR family winged helix-turn-helix transcriptional regulator	3901349+103_2_10
LAbrini_18080	ABC transporter ATP-binding protein/permease	3901349+103_2_10
LAbrini_18085	ABC transporter ATP-binding protein/permease	3901349+103_2_10
LAbrini_19345	LysR family transcriptional regulator	4156274+22_1_10
LAbrini_19445	EutP/PduV family microcompartment system protein	4178602-103_1_10_cds
LAbrini_19450	BMC domain-containing protein	4178602-103_1_10_cds
LAbrini_19540	sugar-binding transcriptional regulator	4200804+97_2_10
LAbrini_20185	transposase	4343361+264_1_10
LAbrini_20190	IS3 family transposase	4343361+264_1_10

### Sheet: Syngas
GeneID	Description	T3E
