## Supplementary Table 13 for "Systems-level analysis identifies protein-RNA interactions contributing to autotrophy of *Clostridium autoethanogenum*"

### Sheet: Table S13
Supplementary Table 13. Predicted RNA-binding proteins (RBPs) for C. autoethanogenum.
The table includes: GeneID, unique gene identifier encoding a predicted RBP according to C. autoethanogenum strain LAbrini (Genbank CP110420); Translation, Ribosome, Aminoacyl-tRNA biosynthesis, Transfer RNA biogenesis, boolean variables indicating whether a gene is annotated to functional categories directly related to translation into proteins according to KEGG (Kyoto Encyclopedia of Genes and …
GeneID	Translation	Ribosome	Aminoacyl.tRNA.biosynthesis	Transfer.RNA.biogenesis	RBP Score	Description
LAbrini_09595	FALSE	TRUE	FALSE	FALSE	0.99731123	type Z 30S ribosomal protein S14
LAbrini_09530	FALSE	TRUE	FALSE	FALSE	0.99725026	30S ribosomal protein S4
LAbrini_09615	FALSE	TRUE	FALSE	FALSE	0.9963595	30S ribosomal protein S17
LAbrini_16815	FALSE	FALSE	FALSE	FALSE	0.99616975	ribonuclease III
LAbrini_09710	FALSE	TRUE	FALSE	FALSE	0.9959632	50S ribosomal protein L10
LAbrini_09665	FALSE	TRUE	FALSE	FALSE	0.9958401	30S ribosomal protein S10
LAbrini_08135	FALSE	FALSE	FALSE	FALSE	0.9956845	hypothetical protein
LAbrini_06555	FALSE	FALSE	TRUE	FALSE	0.99533635	phenylalanine--tRNA ligase subunit alpha
LAbrini_15230	FALSE	FALSE	FALSE	FALSE	0.99524915	carbon storage regulator CsrA
LAbrini_16855	FALSE	FALSE	FALSE	FALSE	0.9950353	KH domain-containing protein
LAbrini_10490	FALSE	TRUE	FALSE	FALSE	0.9949663	50S ribosomal protein L9
LAbrini_17015	FALSE	FALSE	FALSE	FALSE	0.9948283	polyribonucleotide nucleotidyltransferase
LAbrini_09540	FALSE	TRUE	FALSE	FALSE	0.9946827	30S ribosomal protein S13
LAbrini_15315	FALSE	FALSE	FALSE	FALSE	0.9944084	carbon storage regulator
LAbrini_10625	FALSE	TRUE	FALSE	FALSE	0.9943012	S4 domain-containing protein YaaA
LAbrini_02630	FALSE	FALSE	FALSE	FALSE	0.9938723	hypothetical protein
LAbrini_06560	FALSE	FALSE	FALSE	TRUE	0.9937312	RNA methyltransferase
LAbrini_16720	FALSE	FALSE	FALSE	FALSE	0.99343634	ribosome small subunit-dependent GTPase A
LAbrini_16885	FALSE	FALSE	FALSE	FALSE	0.9934228	ribonuclease HII
LAbrini_11470	FALSE	TRUE	FALSE	FALSE	0.99339104	16S rRNA (adenine(1518)-N(6)/adenine(1519)-N(6))-dimethyltransferase RsmA
LAbrini_16975	FALSE	FALSE	FALSE	FALSE	0.993375	YlxR family protein
LAbrini_11465	FALSE	FALSE	FALSE	FALSE	0.9932736	ribonuclease M5
LAbrini_09580	FALSE	TRUE	FALSE	FALSE	0.99305576	50S ribosomal protein L18
LAbrini_06580	FALSE	FALSE	TRUE	FALSE	0.99295515	threonine--tRNA ligase
LAbrini_09590	FALSE	TRUE	FALSE	FALSE	0.99256283	30S ribosomal protein S8
LAbrini_11695	FALSE	TRUE	FALSE	FALSE	0.9924826	50S ribosomal protein L31
LAbrini_09650	FALSE	TRUE	FALSE	FALSE	0.99245477	50S ribosomal protein L23
LAbrini_13925	FALSE	FALSE	FALSE	FALSE	0.9924217	S1-like domain-containing RNA-binding protein
LAbrini_16480	FALSE	FALSE	TRUE	FALSE	0.9923671	alanine--tRNA ligase
LAbrini_04005	FALSE	FALSE	FALSE	FALSE	0.99235815	tRNA 4-thiouridine(8) synthase ThiI
LAbrini_09605	FALSE	TRUE	FALSE	FALSE	0.9923029	50S ribosomal protein L24
LAbrini_09575	FALSE	TRUE	FALSE	FALSE	0.99222153	30S ribosomal protein S5
LAbrini_17055	FALSE	FALSE	FALSE	FALSE	0.9920196	ribonuclease Y
LAbrini_08685	FALSE	FALSE	FALSE	FALSE	0.9919471	SsrA-binding protein SmpB
LAbrini_15020	FALSE	FALSE	FALSE	FALSE	0.99191284	DEAD/DEAH box helicase
LAbrini_09500	FALSE	FALSE	FALSE	TRUE	0.99183464	tRNA pseudouridine(38-40) synthase TruA
LAbrini_14530	FALSE	TRUE	FALSE	FALSE	0.9915861	GTPase Era
LAbrini_08580	FALSE	FALSE	FALSE	FALSE	0.99133873	hypothetical protein
LAbrini_17000	FALSE	FALSE	FALSE	TRUE	0.9912844	tRNA pseudouridine(55) synthase TruB
LAbrini_09625	FALSE	TRUE	FALSE	FALSE	0.99117905	50S ribosomal protein L16
LAbrini_09600	FALSE	TRUE	FALSE	FALSE	0.99108446	50S ribosomal protein L5
LAbrini_17670	FALSE	FALSE	FALSE	FALSE	0.9907554	hypothetical protein
LAbrini_09770	FALSE	TRUE	FALSE	FALSE	0.99068797	Mini-ribonuclease 3
LAbrini_19185	FALSE	TRUE	FALSE	FALSE	0.99064016	RluA family pseudouridine synthase
LAbrini_00995	FALSE	FALSE	FALSE	FALSE	0.9906068	RNA chaperone Hfq
LAbrini_06495	FALSE	FALSE	FALSE	FALSE	0.9904304	tyrosine--tRNA ligase
LAbrini_09550	TRUE	FALSE	FALSE	FALSE	0.99014246	translation initiation factor IF-1
LAbrini_01925	FALSE	FALSE	FALSE	FALSE	0.9901406	tRNA 2-thiouridine(34) synthase MnmA
LAbrini_11530	FALSE	FALSE	TRUE	FALSE	0.9900962	isoleucine--tRNA ligase
LAbrini_09630	FALSE	TRUE	FALSE	FALSE	0.98994094	30S ribosomal protein S3
LAbrini_16705	FALSE	TRUE	FALSE	FALSE	0.9894862	23S rRNA (adenine(2503)-C(2))-methyltransferase RlmN
LAbrini_10605	FALSE	FALSE	FALSE	TRUE	0.9891817	ribonuclease P protein component
LAbrini_09585	FALSE	TRUE	FALSE	FALSE	0.9884149	50S ribosomal protein L6
LAbrini_15815	FALSE	TRUE	FALSE	FALSE	0.98665524	RluA family pseudouridine synthase
LAbrini_14425	FALSE	TRUE	FALSE	FALSE	0.9866356	30S ribosomal protein S20
LAbrini_09610	FALSE	TRUE	FALSE	FALSE	0.98650825	50S ribosomal protein L14
LAbrini_15825	FALSE	FALSE	FALSE	FALSE	0.9845926	bifunctional pyr operon transcriptional regulator/uracil phosphoribosyltransferase PyrR
LAbrini_09680	FALSE	TRUE	FALSE	FALSE	0.9841285	30S ribosomal protein S7
LAbrini_16700	FALSE	TRUE	FALSE	FALSE	0.9833592	16S rRNA (cytosine(967)-C(5))-methyltransferase RsmB
LAbrini_12155	FALSE	FALSE	FALSE	FALSE	0.983247	type II toxin-antitoxin system PemK/MazF family toxin
LAbrini_08740	FALSE	FALSE	FALSE	TRUE	0.9832312	tRNA (uridine(34)/cytosine(34)/5-carboxymethylaminomethyluridine(34)-2'-O)-methyltransferase TrmL
LAbrini_12395	FALSE	FALSE	FALSE	FALSE	0.981779	class I SAM-dependent RNA methyltransferase
LAbrini_09715	FALSE	TRUE	FALSE	FALSE	0.98158765	50S ribosomal protein L1
LAbrini_10520	FALSE	FALSE	FALSE	FALSE	0.9776664	30S ribosomal protein S6
LAbrini_16880	FALSE	TRUE	FALSE	FALSE	0.97734374	ribosome biogenesis GTPase YlqF
LAbrini_16780	FALSE	FALSE	FALSE	FALSE	0.9739232	nucleotidyltransferase
LAbrini_14195	FALSE	TRUE	FALSE	FALSE	0.97047913	RluA family pseudouridine synthase
LAbrini_09655	FALSE	TRUE	FALSE	FALSE	0.969681	50S ribosomal protein L4
LAbrini_17010	FALSE	TRUE	FALSE	FALSE	0.96932644	30S ribosomal protein S15
LAbrini_06565	FALSE	TRUE	FALSE	FALSE	0.9690833	50S ribosomal protein L20
LAbrini_16035	FALSE	TRUE	FALSE	FALSE	0.9675231	TlyA family RNA methyltransferase
LAbrini_09720	FALSE	TRUE	FALSE	FALSE	0.96651566	50S ribosomal protein L11
LAbrini_15795	FALSE	FALSE	FALSE	FALSE	0.9592731	YlmH/Sll1252 family protein
LAbrini_09970	FALSE	FALSE	FALSE	FALSE	0.9581299	RNA-binding S4 domain-containing protein
LAbrini_06195	FALSE	FALSE	FALSE	TRUE	0.9575796	D-aminoacyl-tRNA deacylase
LAbrini_06550	FALSE	FALSE	TRUE	FALSE	0.95071286	phenylalanine--tRNA ligase subunit beta
LAbrini_09640	FALSE	TRUE	FALSE	FALSE	0.9483186	30S ribosomal protein S19
LAbrini_09635	FALSE	TRUE	FALSE	FALSE	0.9477508	50S ribosomal protein L22
LAbrini_09535	FALSE	FALSE	FALSE	FALSE	0.93900365	30S ribosomal protein S11
LAbrini_07665	FALSE	FALSE	FALSE	TRUE	0.9333318	ribonuclease PH
LAbrini_18795	FALSE	FALSE	FALSE	FALSE	0.9324941	hypothetical protein
LAbrini_04095	FALSE	TRUE	FALSE	FALSE	0.92250305	30S ribosomal protein S1
LAbrini_06850	FALSE	FALSE	FALSE	FALSE	0.9080281	type I-B CRISPR-associated protein Cas5b
LAbrini_07735	FALSE	TRUE	FALSE	FALSE	0.90705067	rRNA pseudouridine synthase
LAbrini_08310	FALSE	FALSE	TRUE	FALSE	0.9042976	tyrosine--tRNA ligase
LAbrini_08225	FALSE	FALSE	FALSE	FALSE	0.88736457	hypothetical protein
LAbrini_09685	FALSE	TRUE	FALSE	FALSE	0.8792266	30S ribosomal protein S12
LAbrini_16090	FALSE	FALSE	FALSE	FALSE	0.8690132	CCA tRNA nucleotidyltransferase
LAbrini_17105	FALSE	FALSE	TRUE	FALSE	0.86548537	glutamate--tRNA ligase
LAbrini_09565	FALSE	TRUE	FALSE	FALSE	0.86084676	50S ribosomal protein L15
LAbrini_07100	FALSE	FALSE	FALSE	FALSE	0.8551071	DEAD/DEAH box helicase
LAbrini_10510	FALSE	FALSE	FALSE	FALSE	0.8523033	30S ribosomal protein S18
LAbrini_16970	FALSE	FALSE	FALSE	FALSE	0.8414906	transcription termination factor NusA
LAbrini_02175	FALSE	FALSE	FALSE	FALSE	0.83104897	hypothetical protein
LAbrini_10855	FALSE	FALSE	FALSE	FALSE	0.8295603	RNA-guided endonuclease TnpB family protein
LAbrini_14160	FALSE	TRUE	FALSE	FALSE	0.8013866	50S ribosomal protein L21
LAbrini_01070	FALSE	TRUE	FALSE	FALSE	0.7964104	rRNA pseudouridine synthase
LAbrini_09660	FALSE	TRUE	FALSE	FALSE	0.792466	50S ribosomal protein L3
LAbrini_16010	FALSE	FALSE	FALSE	FALSE	0.755841	transcription antitermination factor NusB
LAbrini_09645	FALSE	TRUE	FALSE	FALSE	0.75252837	50S ribosomal protein L2
