## Supplementary Table 5 for "Systems-level analysis identifies protein-RNA interactions contributing to autotrophy of *Clostridium autoethanogenum*"

### Sheet: Legend
Supplementary Table 5. Sequencing metrics with read statistics underlying transcription initiation sites (TISs) and transcription 3’ ends (T3Es).
The file contains multiple spreadsheets reporting, respectively, sequencing metrics with read statistics for Cappable-seq, sequencing metrics with read statistics for Term-seq, and read mappings for both Cappable-seq and Term-seq. Rep, bio-replicate; Cap, Cappable-seq; Term, Term-seq; F, fructose; SG, syngas; Q, quality score.

### Sheet: SequencingMetrics(Cappable-seq)
Sample	Orientation	No. Reads	No. Bases (MB)	Mean read length	% GC	Mean Phred score	% Q < 10	% Q 10-20	% Q 20-30	% Q > 30
Cap_F_REP_1	R1	20094855	2009.49	100	39.86	34.93	0	5.24	5.4	89.35
Cap_F_REP_2	R1	20879046	2087.9	100	39.83	35.28	0	4.2	4.77	91.03
Cap_F_REP_3	R1	18774370	1877.44	100	39.86	35.39	0	3.94	4.46	91.59
Cap_SG_REP_1	R1	22038042	2203.8	100	43.15	35.33	0	4.08	4.6	91.32
Cap_SG_REP_2	R1	17539746	1753.97	100	46.51	35.44	0	3.85	4.22	91.92
Cap_SG_REP_3	R1	21951407	2195.14	100	42.06	35	0	5.18	5.02	89.79
RNA_F	R1	18560997	1856.1	100	41.35	35.91	0.01	2.43	3.46	94.11
RNA_F	R2	18560997	1856.1	100	37	30.6	0	17.07	15.22	67.7
RNA_SG	R1	16868236	1686.82	100	43.14	35.81	0	2.67	3.75	93.58
RNA_SG	R2	16868236	1686.82	100	37.97	30.75	0	16.66	14.87	68.47

### Sheet: SequencingMetrics(Term-seq)
Sample	Orientation	No. Reads	No. Bases (MB)	Mean read length	% GC	Mean Phred score	% Q < 10	% Q 10-20	% Q 20-30	% Q > 30
Term_F_REP_1	R1	26700032	2670	100	41.17	34.11	0	7.76	6.76	85.48
Term_F_REP_1	R2	26700032	2670	100	41.05	28.55	0	23.97	17.54	58.48
Term_F_REP_2	R1	15559573	1555.96	100	42.36	34.68	0.01	6.01	5.85	88.14
Term_F_REP_2	R2	15559573	1555.96	100	39.93	29.41	0	21.25	16.27	62.48
Term_F_REP_3	R1	15648550	1564.86	100	41.4	34.96	0	5.09	5.49	89.42
Term_F_REP_3	R2	15648550	1564.86	100	39.44	29.22	0	21.77	16.68	61.55
Term_SG_REP_1	R1	20530205	2053.02	100	44.08	35	0	4.96	5.45	89.58
Term_SG_REP_1	R2	20530205	2053.02	100	40.41	29.75	0	20.12	15.81	64.06
Term_SG_REP_2	R1	11313606	1131.36	100	39.85	33.83	0	8.41	7.65	83.94
Term_SG_REP_2	R2	11313606	1131.36	100	33.72	29.73	0	21.59	13.36	65.05
Term_SG_REP_3	R1	15336667	1533.67	100	43.39	35.08	0	4.59	5.5	89.9
Term_SG_REP_3	R2	15336667	1533.67	100	39.86	29.47	0	20.73	16.75	62.52

### Sheet: ReadMapping
Sample	No. Raw Reads/Read Pairs	No. Trimmed Reads	% Raw Reads/Read Pairs	No. rRNA	% Trimmed Reads	No. tRNA	% Trimmed Reads	No. CDS	% Trimmed Reads	No. Other Genomic	% Trimmed Reads	No. Not-Aligned	% Trimmed Reads
Cap_F_REP_1	20094855	18234020	90.7397	3.57246e+06	19.5923	130559	0.71602	5588941	30.6512	7.1116e+06	39.0018	1830460	10.0387
Cap_F_REP_2	20879046	19264504	92.2672	3.9798e+06	20.6587	114077	0.59216	5204501	27.016	8.45645e+06	43.8966	1509676	7.83657
Cap_F_REP_3	18774370	17395585	92.656	3.38885e+06	19.4811	110907	0.63756	4193906	24.109	7.87942e+06	45.2955	1822505	10.4768
Cap_SG_REP_1	22038042	20439991	92.7487	8.25193e+06	40.3715	205051	1.00319	3372236	16.4982	5.99013e+06	29.3059	2620643	12.8212
Cap_SG_REP_2	17539746	16710787	95.2738	8577288	51.3279	79037.2	0.472971	1510034	9.03628	2.69084e+06	16.1024	3853591	23.0605
Cap_SG_REP_3	21951407	20213211	92.0816	7.55166e+06	37.36	251862	1.24603	3995554	19.767	6.21387e+06	30.7416	2200265	10.8853
Term_F_REP_1	26700032	23033653	86.2683	4.46819e+06	19.3985	34173.7	0.148364	5952442	25.8424	3.16742e+06	13.7513	9411429	40.8595
Term_F_REP_2	15559573	13418128	86.2371	2.78762e+06	20.775	22991.3	0.171345	3868847	28.833	1807762	13.4725	4930909	36.7481
Term_F_REP_3	15648550	13652517	87.2446	3.06938e+06	22.4822	29284.4	0.214498	3752531	27.486	2.25626e+06	16.5263	4545061	33.291
Term_SG_REP_1	20530205	17879781	87.0901	5584212	31.232	36261.4	0.202807	3254269	18.2008	2.9543e+06	16.5231	6050742	33.8413
Term_SG_REP_2	11313606	9290767	82.1203	2.88641e+06	31.0675	19816.2	0.213289	1689429	18.184	1.29923e+06	13.984	3395888	36.5512
Term_SG_REP_3	15336667	13341792	86.9928	2.96364e+06	22.2132	25221.3	0.18904	2902884	21.7578	2.42064e+06	18.1433	5029403	37.6966
RNA_F	18560997	16502184	88.9079	7958570	48.2274	210303	1.27439	3876824	23.4928	4.07919e+06	24.7191	377296	2.28634
RNA_SG	16868236	14926157	88.4868	8974228	60.1242	175088	1.17303	2266421	15.1842	3130958	20.9763	379462	2.54226
