## Supplementary Table 8 for "Systems-level analysis identifies protein-RNA interactions contributing to autotrophy of *Clostridium autoethanogenum*"

### Sheet: Table S8
Supplementary Table 8. T3Es mapping to CDSs.
The table reports for each operon: OperonID, unique identification number of the operon(see Supplementary Table 6); GeneIDs, unique gene identifiers of the genes in the operon; Descriptions, description of a gene product’s function according to GenBank annotations deposited at NCBI; T3E Syngas, [OperonID][Position relative to Stop codon of last gene in operon]_[size of site]_[Booleans for selecte…
OperonID	GeneIDs	Descriptions	T3E Syngas	T3E Fructose
Operon-129650	LAbrini_00590	dihydroxy-acid dehydratase	129650+157_1_11,129650-271_1_11_cds,129650-151_1_11_cds,129650-110_1_10_cds	129650-151_1_11_cds
Operon-154020	LAbrini_00690,LAbrini_00695	1-phosphofructokinase;DeoR/GlpR family DNA-binding transcription regulator		154020+380_3_01,154020-640_1_10_cds,154020-555_2_11_cds,154020-400_1_11_cds
Operon-249419	LAbrini_01135	AAA family ATPase	249419-281_2_11_cds	249419-281_2_11_cds
Operon-402302	LAbrini_01805	multidrug resistance efflux transporter family protein		402302-42_1_10_cds
Operon-414406	LAbrini_01855,LAbrini_01860	sigma-54-dependent Fis family transcriptional regulator;ClC family H(+)/Cl(-) exchange transporter	414406+169_4_11,414406-40_1_10_cds	414406+169_4_11,414406-40_1_10_cds
Operon-440636	LAbrini_01950	amino acid permease	440636-232_1_11_cds,440636-229_1_11_cds	440636-232_1_11_cds,440636-229_1_11_cds
Operon-592883	LAbrini_02575	hypothetical protein	592883+147_1_11,592883-115_2_10_cds,592883-112_1_10_cds	592883-112_1_10_cds
Operon-599839	LAbrini_02605	methyl-accepting chemotaxis protein	599839-30_1_01_cds	599839-30_1_01_cds
Operon-629842	LAbrini_02735	hypothetical protein	629842+88_3_10,629842-76_2_11_cds	629842+88_3_10,629842-76_2_11_cds
Operon-646883	LAbrini_02825	aldo/keto reductase	646883+56_1_01	646883+56_1_01,646883-118_1_11_cds
Operon-685984	LAbrini_02990	hypothetical protein	685984-84_1_11_cds	685984-84_1_11_cds
Operon-690599	LAbrini_03025	antibiotic biosynthesis monooxygenase	690599+126_3_01	690599+20_1_01,690599+126_3_01,690599-250_3_11_cds,690599-52_1_11_cds
Operon-791555	LAbrini_03515,LAbrini_03520,LAbrini_03525	ABC transporter ATP-binding protein;ABC transporter permease subunit;ABC transporter substrate-binding protein	791555-614_4_11_cds	791555-614_4_11_cds
Operon-814161	LAbrini_03620	asparagine synthase (glutamine-hydrolyzing)	814161-266_1_11_cds	814161+397_3_10,814161-472_1_11_cds,814161-378_1_11_cds,814161-266_1_11_cds,814161-220_1_10_cds
Operon-821669	LAbrini_03645,LAbrini_03650	DegT/DnrJ/EryC1/StrS aminotransferase family protein;DegT/DnrJ/EryC1/StrS family aminotransferase	821669+48_1_01	821669+48_1_01,821669-277_1_11_cds,821669-239_2_11_cds
Operon-875091	LAbrini_03910	gluconate:H+ symporter	875091+75_4_01	875091+75_4_01,875091-91_1_10_cds,875091-70_1_10_cds
Operon-876835	LAbrini_03915	glucarate dehydratase		876835-25_2_11_cds,876835-8_2_01_cds,876835-4_3_11_cds
Operon-913776	LAbrini_04090	EAL domain-containing protein	913776+1098_1_11	913776+1098_1_11,913776-1722_2_10_cds,913776-1716_1_10_cds
Operon-960232	LAbrini_04325	CBS domain-containing protein	960232+54_1_11,960232-86_1_11_cds	960232+54_1_11,960232-86_1_11_cds
Operon-960803	LAbrini_04330	hypothetical protein	960803+104_2_11,960803-74_4_11_cds	960803+104_2_11,960803-74_4_11_cds
Operon-1082063	LAbrini_04880	hypothetical protein	1082063+185_2_11,1082063-135_2_11_cds	1082063+185_2_11,1082063-135_2_11_cds
Operon-1094492	LAbrini_04925	hypothetical protein	1094492-101_1_11_cds	1094492-101_1_11_cds
Operon-1105119	LAbrini_04965,LAbrini_04970,LAbrini_04975,LAbrini_04980	flavodoxin family protein;DUF1097 domain-containing protein;phloretin hydrolase;FAD-binding protein	1105119-68_2_11_cds	1105119-68_2_11_cds
Operon-1139443	LAbrini_05115	NAD-dependent malic enzyme	1139443+128_1_11,1139443-13_1_11_cds	1139443+128_1_11,1139443-13_1_11_cds
Operon-1172162	LAbrini_05245	helix-turn-helix domain-containing protein	1172162-21_3_10_cds	1172162-21_3_10_cds
Operon-1216103	LAbrini_05490,LAbrini_05495	energy-coupling factor ABC transporter ATP-binding protein;energy-coupling factor transporter transmembrane protein EcfT	1216103+292_3_10	1216103+292_3_10,1216103-528_1_11_cds
Operon-1242373	LAbrini_05600	helix-turn-helix transcriptional regulator	1242373-73_3_11_cds	1242373-73_3_11_cds
Operon-1304900	LAbrini_05940	cobalt transporter CbiM	1304900+227_1_01,1304900-53_2_10_cds	1304900-53_2_10_cds
Operon-1321438	LAbrini_06025	lecithin retinol acyltransferase family protein		1321438-220_1_10_cds
Operon-1561205	LAbrini_07135	DUF1858 domain-containing protein	1561205+121_1_11,1561205-11_1_11_cds	1561205+121_1_11,1561205-11_1_11_cds
Operon-1617231	LAbrini_07425	YvrJ family protein	1617231+1392_6_01,1617231-14_1_10_cds	1617231-14_1_10_cds
Operon-1663949	LAbrini_07720,LAbrini_07725	NAD-dependent DNA ligase LigA;DNA helicase PcrA	1663949+152_3_11,1663949-246_2_11_cds	1663949+152_3_11,1663949-246_2_11_cds
Operon-1672993	LAbrini_07750,LAbrini_07755	YaiI/YqxD family protein;hypothetical protein	1672993+71_3_10,1672993-115_1_11_cds	1672993-115_1_11_cds
Operon-1694877	LAbrini_07840	ABC-F family ATP-binding cassette domain-containing protein	1694877+87_2_10	1694877+87_2_10,1694877-47_1_10_cds
Operon-1705574	LAbrini_07880	carbon starvation protein A	1705574+263_3_11,1705574-23_1_01_cds	1705574+263_3_11,1705574-23_1_01_cds
Operon-1707657	LAbrini_07885	carbon starvation protein A	1707657+1_1_01	1707657+1_1_01,1707657-240_1_11_cds
Operon-1754263	LAbrini_08080	MOSC domain-containing protein	1754263-116_2_11_cds	1754263+286_1_10,1754263-116_2_11_cds
Operon-1795072	LAbrini_08290,LAbrini_08295,LAbrini_08300,LAbrini_08305	HD domain-containing protein;tRNA (adenosine(37)-N6)-threonylcarbamoyltransferase complex ATPase subunit type 1 TsaE;tRNA (adenosine(37)-N6)-threonylcarbamoyltransferase complex dimerization subunit type 1 TsaB;ribosomal protein S18-alanine N-acetyltransferase	1795072-304_1_10_cds	1795072-304_1_10_cds
Operon-1804259	LAbrini_08345	sugar-phosphatase	1804259-40_1_11_cds	1804259+246_3_10,1804259-40_1_11_cds
Operon-1890944	LAbrini_08695	preprotein translocase subunit SecG	1890944+49_4_01	1890944+49_4_01,1890944-103_1_11_cds
Operon-1971235	LAbrini_09085,LAbrini_09090	PadR family transcriptional regulator;hypothetical protein	1971235+29_1_01	1971235+29_1_01,1971235-46_1_10_cds
Operon-2037738	LAbrini_09395,LAbrini_09400	tetratricopeptide repeat protein;DUF4652 domain-containing protein	2037738+119_2_01,2037738-85_1_11_cds	2037738+119_2_01,2037738-85_1_11_cds
Operon-2078538	LAbrini_09665	30S ribosomal protein S10	2078538+66_2_11,2078538-113_1_10_cds	2078538+66_2_11,2078538-113_1_10_cds
Operon-2096649	LAbrini_09755	RNA polymerase sporulation sigma factor SigH	2096649-37_2_10_cds	2096649-37_2_10_cds
Operon-2103242	LAbrini_09790	DUF1573 domain-containing protein	2103242-128_1_10_cds,2103242-122_1_10_cds	2103242-128_1_10_cds,2103242-122_1_10_cds
Operon-2123159	LAbrini_09880,LAbrini_09885	lysine--tRNA ligase;transcription elongation factor GreA	2123159-220_3_01_cds,2123159-194_2_11_cds	2123159+278_1_10,2123159-194_2_11_cds
Operon-2170714	LAbrini_10120	2'-5' RNA ligase family protein	2170714-290_2_11_cds,2170714-113_3_11_cds,2170714-61_2_11_cds	2170714-113_3_11_cds
Operon-2277665	LAbrini_10675,LAbrini_10680	transcription repressor NadR;UPF0182 family protein	2277665+43_1_11	2277665+43_1_11,2277665-80_2_11_cds,2277665-77_1_11_cds
Operon-2315848	LAbrini_10880	virulence RhuM family protein	2315848+388_1_01	2315848+388_1_01,2315848-305_2_10_cds
Operon-2347165	LAbrini_11065,LAbrini_11070	NUDIX domain-containing protein;hydrolase	2347165-31_2_11_cds	2347165-31_2_11_cds
Operon-2444077	LAbrini_11525	N-acetylmuramoyl-L-alanine amidase	2444077-2_1_11_cds	2444077-2_1_11_cds
Operon-2461001	LAbrini_11575	ABC transporter substrate-binding protein	2461001+71_4_01	2461001+71_4_01,2461001+77_1_11,2461001-116_1_11_cds
Operon-2489614	LAbrini_11690	transcription termination factor Rho	2489614+299_1_01,2489614-11_2_10_cds	2489614-11_2_10_cds
Operon-2534598	LAbrini_11925	hypothetical protein	2534598+76_3_01	2534598+76_3_01,2534598-304_3_11_cds
Operon-2537518	LAbrini_11940	DUF2225 domain-containing protein	2537518-128_1_01_cds	2537518-128_1_01_cds
Operon-2553827	LAbrini_12015,LAbrini_12020,LAbrini_12025	nicotinate-nucleotide pyrophosphorylase;molybdopterin-binding protein;fumarylacetoacetate hydrolase family protein	2553827+61_1_11	2553827+61_1_11,2553827-76_1_10_cds
Operon-2641018	LAbrini_12385	ammonium transporter		2641018+39_1_01,2641018-675_4_11_cds
Operon-2724608	LAbrini_12720,LAbrini_12725	GntR family transcriptional regulator;DUF1648 domain-containing protein		2724608-226_3_10_cds
Operon-2745653	LAbrini_12820	cell wall-binding repeat-containing protein	2745653-253_1_11_cds,2745653-250_4_11_cds,2745653-11_2_11_cds	2745653-11_2_11_cds
Operon-2746881	LAbrini_12825	type II toxin-antitoxin system MqsA family antitoxin	2746881+21_1_10,2746881-83_3_11_cds	2746881+21_1_10,2746881-83_3_11_cds
Operon-2789803	LAbrini_12975	WG repeat-containing protein	2789803-668_2_01_cds,2789803-560_2_01_cds,2789803-318_4_01_cds	2789803-318_4_01_cds
Operon-2808719	LAbrini_13060,LAbrini_13065,LAbrini_13070,LAbrini_13075,LAbrini_13080,LAbrini_13085,LAbrini_13090	glycosyltransferase;DapH/DapD/GlmU-related protein;FdtA/QdtA family cupin domain-containing protein;DegT/DnrJ/EryC1/StrS family aminotransferase;oligosaccharide flippase family protein;glycosyltransferase;glycosyltransferase	2808719-170_3_11_cds	2808719-170_3_11_cds
Operon-2884178	LAbrini_13370,LAbrini_13375,LAbrini_13380	ABC transporter substrate-binding protein;iron ABC transporter permease;heme ABC transporter ATP-binding protein	2884178-136_3_11_cds	2884178-136_3_11_cds
Operon-2911237	LAbrini_13490	hypothetical protein	2911237-3_2_01_cds	2911237-3_2_01_cds
Operon-2946258	LAbrini_13645	dihydropteroate synthase	2946258+137_1_11,2946258-291_1_11_cds	2946258+137_1_11,2946258-291_1_11_cds
Operon-2980537	LAbrini_13800	O-acetylhomoserine aminocarboxypropyltransferase/cysteine synthase	2980537-110_1_11_cds	2980537+144_2_01,2980537-625_4_11_cds,2980537-221_2_11_cds,2980537-110_1_11_cds
Operon-2991349	LAbrini_13840	DUF378 domain-containing protein	2991349-16_1_01_cds	2991349-16_1_01_cds
Operon-2993572	LAbrini_13855	hypothetical protein	2993572-74_1_11_cds	2993572-74_1_11_cds
Operon-3006963	LAbrini_13905	gamma carbonic anhydrase family protein	3006963+36_1_01	3006963+36_1_01,3006963-145_2_11_cds,3006963-71_1_10_cds
Operon-3017117	LAbrini_13940,LAbrini_13945	NfeD family protein;SPFH/Band 7/PHB domain protein	3017117+85_1_11,3017117+88_2_11	3017117+85_1_11,3017117+88_2_11,3017117-295_3_10_cds
Operon-3078505	LAbrini_14230	hypothetical protein	3078505-49_3_11_cds	3078505-49_3_11_cds
Operon-3083854	LAbrini_14255	helix-turn-helix domain-containing protein	3083854+333_6_11,3083854-50_1_11_cds	3083854+333_6_11,3083854-50_1_11_cds
Operon-3168632	LAbrini_14635	DUF1653 domain-containing protein	3168632+330_2_01,3168632+421_1_01	3168632-241_3_10_cds
Operon-3229136	LAbrini_14905	sodium:proton antiporter	3229136-21_1_11_cds	3229136-21_1_11_cds
Operon-3245480	LAbrini_14960	FmdE family protein	3245480-61_1_01_cds,3245480-49_1_11_cds	3245480+292_2_01,3245480-437_3_11_cds,3245480-98_1_01_cds,3245480-61_1_01_cds,3245480-49_1_11_cds
Operon-3330551	LAbrini_15315	carbon storage regulator	3330551+59_2_01,3330551-120_3_11_cds	3330551-120_3_11_cds
Operon-3358392	LAbrini_15475,LAbrini_15480	YjfB family protein;hypothetical protein	3358392-80_1_11_cds	3358392-80_1_11_cds
Operon-3361676	LAbrini_15490	DUF5050 domain-containing protein	3361676+31_1_01,3361676-67_4_10_cds	3361676-67_4_10_cds
Operon-3404609	LAbrini_15700	hypothetical protein	3404609-67_1_10_cds	3404609-69_1_10_cds,3404609-67_1_10_cds
Operon-3414290	LAbrini_15740	UDP-N-acetylmuramoyl-L-alanyl-D-glutamate--2%2C6-diaminopimelate ligase	3414290+74_3_11,3414290-44_4_11_cds	3414290+74_3_11,3414290-44_4_11_cds
Operon-3530731	LAbrini_16370	glycyl-radical enzyme activating protein		3530731-76_2_11_cds
Operon-3636151	LAbrini_16915	GTP-sensing pleiotropic transcriptional regulator CodY	3636151-40_1_11_cds	3636151-763_1_11_cds,3636151-309_1_11_cds,3636151-293_1_11_cds,3636151-287_1_11_cds,3636151-67_1_10_cds,3636151-40_1_11_cds,3636151-35_1_10_cds
Operon-3659000	LAbrini_17035,LAbrini_17040,LAbrini_17045	DNA translocase FtsK;30S ribosomal protein S12 methylthiotransferase RimO;CDP-diacylglycerol--glycerol-3-phosphate 3-phosphatidyltransferase	3659000+61_1_01,3659000-34_2_11_cds	3659000-34_2_11_cds
Operon-3679363	LAbrini_17125	nicotinate phosphoribosyltransferase	3679363-349_2_11_cds	3679363-349_2_11_cds
Operon-3682572	LAbrini_17140	methyl-accepting chemotaxis protein		3682572-43_1_10_cds
Operon-3684843	LAbrini_17145,LAbrini_17150	BlaI/MecI/CopY family transcriptional regulator;M56 family metallopeptidase	3684843+20_1_11,3684843-107_2_01_cds	3684843+20_1_11,3684843-107_2_01_cds
Operon-3697180	LAbrini_17205	bifunctional 2-keto-4-hydroxyglutarate aldolase/2-keto-3-deoxy-6-phosphogluconate aldolase	3697180+157_1_01	3697180+157_1_01,3697180-475_3_11_cds
Operon-3928119	LAbrini_18175,LAbrini_18180	zinc ribbon domain-containing protein;nitroreductase family protein	3928119-140_1_11_cds,3928119-7_1_10_cds	3928119-140_1_11_cds,3928119-7_1_10_cds
Operon-3933806	LAbrini_18205	hypothetical protein	3933806+53_5_01,3933806-78_1_11_cds	3933806+53_5_01,3933806-78_1_11_cds
Operon-3955114	LAbrini_18325	hypothetical protein	3955114+30_2_01	3955114-25_2_11_cds
Operon-3966046	LAbrini_18395	L%2CD-transpeptidase/peptidoglycan binding protein	3966046-612_1_11_cds	3966046-612_1_11_cds
Operon-3988848	LAbrini_18485,LAbrini_18490,LAbrini_18495,LAbrini_18500,LAbrini_18505,LAbrini_18510,LAbrini_18515	anthranilate synthase component I;aminodeoxychorismate/anthranilate synthase component II;anthranilate phosphoribosyltransferase;indole-3-glycerol phosphate synthase TrpC;phosphoribosylanthranilate isomerase;tryptophan synthase subunit beta;tryptophan synthase subunit alpha	3988848-67_4_11_cds	3988848-67_4_11_cds
Operon-4093712	LAbrini_19050	G1 family endopeptidase	4093712+61_3_01	4093712+61_3_01,4093712-21_3_11_cds
Operon-4178602	LAbrini_19445,LAbrini_19450	EutP/PduV family microcompartment system protein;BMC domain-containing protein	4178602-103_1_10_cds	4178602-103_1_10_cds
Operon-4195860	LAbrini_19515	GntR family transcriptional regulator	4195860+369_2_01,4195860-348_1_11_cds	4195860+369_2_01,4195860-348_1_11_cds
Operon-4298734	LAbrini_20000	hypothetical protein	4298734-49_3_11_cds	4298734-49_3_11_cds
Operon-4299287	LAbrini_20005,LAbrini_20010	response regulator;chemotaxis protein CheX	4299287+49_1_10,4299287-19_1_11_cds	4299287+49_1_10,4299287-19_1_11_cds
Operon-181456	LAbrini_00825	HutD family protein	181456-205_1_11_cds
Operon-597296	LAbrini_02595	cell wall-binding repeat-containing protein	597296-230_1_01_cds	597296+80_4_10
Operon-642036	LAbrini_02805,LAbrini_02810	BlaI/MecI/CopY family transcriptional regulator;M56 family metallopeptidase	642036-299_1_01_cds,642036-189_1_01_cds
Operon-673315	LAbrini_02940	LysR family transcriptional regulator	673315+413_1_10,673315-657_1_01_cds,673315-346_1_01_cds	673315+413_1_10
Operon-1004426	LAbrini_04515	pyridoxal phosphate-dependent aminotransferase	1004426-75_1_11_cds
Operon-1018621	LAbrini_04575	C-GCAxxG-C-C family protein	1018621-10_1_11_cds
Operon-1173916	LAbrini_05250	flavodoxin family protein	1173916+59_1_11,1173916-104_1_01_cds	1173916+59_1_11
Operon-1670000	LAbrini_07740	lytic transglycosylase domain-containing protein	1670000-29_1_01_cds	1670000+298_1_10
Operon-1898558	LAbrini_08730	RNA polymerase factor sigma-54	1898558+135_5_10,1898558-479_2_01_cds,1898558-160_3_01_cds,1898558-58_4_01_cds	1898558+135_5_10
Operon-2060539	LAbrini_09500,LAbrini_09505,LAbrini_09510,LAbrini_09515	tRNA pseudouridine(38-40) synthase TruA;energy-coupling factor transporter transmembrane protein EcfT;energy-coupling factor transporter ATPase;energy-coupling factor transporter ATPase	2060539+97_3_10,2060539-18_2_11_cds	2060539+97_3_10
Operon-2103686	LAbrini_09795,LAbrini_09800	DNA integrity scanning diadenylate cyclase DisA;DNA repair protein RadA	2103686+517_3_11,2103686-1202_3_11_cds
Operon-2228282	LAbrini_10415,LAbrini_10420	L-rhamnose mutarotase;MFS transporter	2228282-266_1_11_cds
Operon-2497817	LAbrini_11735	ribose 5-phosphate isomerase B	2497817+39_1_11,2497817-6_1_10_cds	2497817+39_1_11
Operon-2906721	LAbrini_13475,LAbrini_13480	PC4/YdbC family ssDNA-binding protein;penicillin-binding transpeptidase domain-containing protein	2906721+415_1_11,2906721-1660_4_11_cds	2906721+415_1_11
Operon-2922360	LAbrini_13550,LAbrini_13555	helix-turn-helix transcriptional regulator;helix-turn-helix domain-containing protein	2922360+183_2_01,2922360-202_2_01_cds	2922360+183_2_01
Operon-4010649	LAbrini_18585	transcriptional repressor	4010649-43_1_11_cds
Operon-4163356	LAbrini_19380	hypothetical protein	4163356+30_2_11,4163356-100_1_01_cds	4163356+30_2_11
Operon-4200804	LAbrini_19540	sugar-binding transcriptional regulator	4200804+97_2_10,4200804-134_2_01_cds	4200804+97_2_10
